# PGM3 inhibition rewires RUVBL2-dependent DNA repair and induces a BRCAness-like state in pancreatic cancer cells

**DOI:** 10.64898/2026.08.31.746486

**Authors:** Barbara Zerbato, Gabriele Taverna, Marina La Chimia, Marilena Pontoriero, Silvia Lombardi, Lorenzo Taglietti, Ke Deng, Giulia C.M. Perrone, Sini Hakkola, Alma Vuori, Teemu Syriälä, Emmanuel De Billy, Silvia Barabino, Cinzia Bragato, Ciro L. Pierri, Barbara La Ferla, Alfonso Urbanucci, Domenica Scumaci, Ferdinando Chiaradonna

## Abstract

Pancreatic ductal adenocarcinoma (PDAC) exhibits profound metabolic rewiring and strong resistance to DNA-damaging therapies, yet how metabolic pathways regulate genome maintenance remains poorly understood. The hexosamine biosynthetic pathway (HBP) integrates nutrient availability with protein glycosylation through production of UDP-GlcNAc, but its role in DNA damage response (DDR) regulation is unclear. Here we show that inhibition of the HBP enzyme phosphoglucomutase-3 (PGM3) reduces DNA repair capacity in pancreatic cancer cells. Transcriptomic and functional analyses reveal that the selective PGM3 inhibitor FR054 amplifies gemcitabine-induced replication stress, disrupts ATR-CHK1 and ATM-CHK2 checkpoint signaling, and selectively impairs homologous recombination. Glycoproteomic profiling identifies the AAA+ ATPase RUVBL2 as a key metabolic-DDR node. Gemcitabine increases RUVBL2 O-GlcNAcylation, with Thr81 identified as a modified residue within the Walker A nucleotide-binding motif. Structural modelling predicts that Thr81 O-GlcNAcylation stabilizes the RUVBL1-RUVBL2 complex without compromising ATP-Mg engagement. PGM3 inhibition and Thr81 mutation similarly reduced ATR and ATM abundance and promoted persistent DNA damage, supporting a role for RUVBL2 Thr81 O-GlcNAcylation in sustaining checkpoint signalling and genome stability. Consequently, PGM3 inhibition induces a BRCAness-like state that sensitizes pancreatic cancer cells to PARP inhibition, both in vitro and in vivo, as well as to ionizing radiation. These findings reveal a nutrient-sensitive mechanism linking protein glycosylation to genome maintenance and identify HBP-dependent DNA repair as a potentially actionable vulnerability in pancreatic cancer.
