## Supplementary Table 1 for "PGM3 inhibition rewires RUVBL2-dependent DNA repair and induces a BRCAness-like state in pancreatic cancer cells"

### Sheet: Supplementary Table 1
Differentially expressed genes in MIAPaCa-2 cells following FR054, GEM or combined treatment (1488)
					log₂FC ≥ 2, FDR ≤ 10-5
GeneName	MIAPaCa GEM (MG) vs MIAPaCa CTRL	MIAPaCa FR054 (MF) vs MIAPaCa CTRL	MIAPaCa FRO54-GEM (MFG) vs MIAPACA CTRL
7SK	3.83		4.28
AATK			-2.1
ABCA1	-3.82		-5.04
ABCA2	-2.22
ABCA6	-3.94	-2.88	-4.41
ABCA7	-2.9
ABCA8	-3.48		-3.56
ABCG1	-2.42
ABHD4	2.09		2.15
ABLIM3			-2.25
AC002467.7			2.36
AC004019.13			3.74
AC005593.2			4.72
AC007163.6			5.22
AC007319.1			4.22
AC007773.2		2.15
AC008982.2			2.13
AC009005.2	-2.57		-3.07
AC009948.5	-2.38		-2.11
AC010642.1	2.56		3.31
AC016831.7			3.51
AC021218.2		2.07
AC074212.5	-2.59		-4.03
AC079807.2			2.83
AC084219.4			2.17
AC139100.4			2.46
AC144831.1			4.32
ACACB	-2.09
ACBD4	-2.78		-2.28
ACCS	-3.7		-3.62
ACE	-3.02		-3.24
ACKR3	-2.13	-2.08	-3.74
ACOT11	-2.71
ACRC	2.46		2.27
ACTA1	3.7		3.97
ACVR2A			2.11
ADAM19	-2.32
ADAMTS10	-2.69
ADAMTS13	-3.65		-2.88
ADAMTS4		3.55	2.77
ADAMTS7	-2.64		-3.31
ADAMTSL4	-2.27		-2.89
ADAMTSL4-AS1			5.15
ADCY10			6.52
ADGRA2	-2.5		-3.05
ADGRB2	-2.23
ADGRL3			-3.29
ADM	2.57	2.32	3.5
ADORA1	-2.56		-2.83
AFAP1L2	-4.07		-5.34
AGER			-2.42
AGRN	-2.5
AHNAK2	-2.14
AKAP6	-2.41		-2.39
AKAP7			-2.54
AKR1C1	2.63
AKR1C2	2.21
AL589743.1	-2.03		-2.52
ALDH1L2			-2.13
ALDH3B1	-2.53		-2.24
ALDH5A1	-2.24		-2.5
ALG10B	-2.35		-2.38
ALOXE3			3.27
AMIGO1			-2.61
AMT	-3.26		-2.75
ANK1	-2.64		-3.04
ANK2			-2.38
ANK3	-2.44		-2.7
ANKEF1	-4.07		-6.58
ANKRD24	-2.19
ANKRD26P1	8.35		8.41
ANKRD37			2.35
ANO1			-2.28
ANO8	-2.91		-2.63
AOC2	3.32		3.49
AOC3	3.73		3.51
AOX1	3.26		3.98
AP000692.10	3.23		4.19
AP000695.4			3.34
AP001596.6	2.51		3.12
AP3B2		2.39
APC2	-2.06		-3.07
APH1B	-2.73
APLN	-3.0		-2.9
APOBEC3C	-2.05
APOBEC3F	-2.31
APOE	4.01		4.19
APOL1	-2.58	2.92
APOLD1			2.4
AQP3			2.72
ARC	5.31	4.03	7.02
ARHGAP31		2.29	2.33
ARHGAP45	-2.23
ARHGEF26-AS1	5.5		6.36
ARHGEF40	-2.79		-2.41
ARID5A			2.02
ARIH2OS			2.91
ARL14		4.51
ARL4C			-2.42
ARMCX2	-2.43		-2.46
ARPIN	-3.34		-4.34
ARRDC1	-2.05		-2.29
ARRDC3	2.32
ARSG	-3.51		-3.88
ARTN	-2.86		-2.87
ARVCF			-2.05
ASB9	-2.04		-3.28
ASF1B			2.0
ASIC1	-2.75		-3.2
ATF3	5.63	3.13	5.81
ATF4	2.05
ATF6B			-2.33
ATG10			-2.24
ATG101			2.27
ATG16L2	-2.99		-3.14
ATP1B2		4.07
ATP2A1-AS1			-3.0
ATP2B4	-2.1		-2.13
ATP6V1D			2.39
ATP8A1	-3.12		-3.05
ATP8B2	-2.37		-2.09
ATP9A	-2.45		-3.05
AZIN1-AS1			3.22
B4GAT1			-2.14
B9D1			-2.35
BACH1			2.03
BAG1	2.18		2.15
BAG3	2.05		2.09
BAIAP3		2.39
BANP	2.01
BATF2			2.43
BBS10			-2.08
BBS5			-3.25
BCHE	-2.15
BCL6	2.26		2.88
BDH1			-2.48
BEST2	4.38
BHLHE40		2.3
BIK		2.81	2.78
BIRC3		2.52
BMF			2.23
BMP8B			-2.31
BNIPL	2.14
BPGM			2.83
BRD2	3.04		3.15
BRINP3	-2.73	-2.26	-3.25
BRSK2			-2.71
BSN			-2.91
BTBD19		2.35
BTG1	2.09		2.02
BTN3A1	-2.33
C10ORF55	-2.01		-2.43
C11ORF84			2.09
C11ORF94			3.22
C11ORF96		5.74	4.58
C14ORF132		2.25
C14ORF159	-2.1		-2.06
C15ORF52	-2.55		-3.96
C16ORF74			-2.4
C19ORF38	3.04		3.12
C1ORF116	7.64
C1QTNF6	-3.25		-2.49
C1RL	-3.04		-2.75
C20ORF96	-2.63		-2.46
C5ORF45			-2.01
C7ORF61	2.99		4.36
C7ORF69	-2.85		-2.75
C8ORF46	-3.09
C8ORF76			2.73
C9ORF152	8.09		7.92
CA13			2.73
CA2		2.17	3.08
CACNA1A	-3.47		-3.83
CACNA1G	2.69	4.52	3.62
CACNG4	-2.63		-3.32
CACNG8			-2.19
CAMK1G	-4.3		-3.54
CAMK2B	-2.53		-3.03
CAMK2N1		2.16
CAPN5		2.07
CARF	-3.12		-2.13
CASC10			-2.16
CASC21		3.19	4.19
CASKIN1	-2.84		-2.52
CASP1		2.09
CASS4	6.17		6.14
CAV1			-2.07
CBR3			2.29
CBR4			-2.18
CBX4	2.68		3.14
CCDC106	-2.26		-4.05
CCDC113			-2.34
CCDC121		-2.42
CCDC144A	-2.41
CCDC157			2.47
CCDC57			-2.4
CCDC78	-3.43	-2.25	-4.16
CCDC85B			-2.45
CCM2L	-3.19
CCNG2			2.1
CD109	-2.03
CD14			2.41
CD22		2.09	2.01
CD82		2.64
CD83		2.99
CDA	-2.22
CDCA7			-2.85
CDCA7L			-2.47
CDH15		2.38
CDH5	-3.86		-4.4
CDK18	-3.15
CDKN1A	4.77	4.41	6.82
CDX2			-2.48
CEACAM1		4.34
CEBPB	3.03		2.65
CEBPD			-2.19
CELF5		3.26
CELSR2	-2.24		-2.69
CEMIP			7.21
CEP290			-2.45
CES4A	-3.93		-3.39
CES5AP1	-3.7		-3.66
CFAP53			2.15
CH507-42P11.8			2.19
CHAC1	2.72		2.61
CHCHD7			2.25
CHD5	-2.19		-2.32
CHDH	-2.76		-3.75
CHIC2			2.01
CHMP1B			2.18
CHRM4		2.32
CHRNA10	2.54		2.13
CHRNA7			2.55
CHST4	-2.64		-3.4
CILP2	2.01		2.47
CIRBP			-2.3
CISH			2.24
CKS2	2.2
CLCF1			2.22
CLDN6	4.43		6.6
CLIP3			2.11
CNIH3			-2.12
CNNM4	2.14		2.77
CNTD2			2.14
CNTFR		2.25
CNTNAP1	-3.67		-2.5
COL13A1	-2.46		-3.41
COL1A2	-3.79		-2.77
COL26A1			-3.72
COL3A1	-2.63
COL5A1	-3.91		-2.6
COL5A3	-3.49
COPG2			-2.76
CORO6	-3.06		-2.39
COX18			-2.4
CP	-4.45	-2.99	-5.09
CPEB4	2.68		3.53
CPM		3.08	2.33
CPNE7			-2.13
CPS1	-2.29		-2.32
CRABP2	2.47
CREB3L3			-3.94
CREBRF			2.09
CRELD1	-2.19		-2.02
CREM	2.27		3.21
CRIPAK			-2.91
CROT	-2.01
CSRNP1	2.51	2.07	3.91
CSRNP2	2.5		3.36
CSRP2		2.18	2.38
CSTF3-AS1		3.8
CTA-29F11.1			2.52
CTB-119C2.1	4.36		4.6
CTB-50E14.5			2.16
CTC-329D1.2			2.62
CTC-463A16.1	3.17		3.17
CTC-499B15.5			3.01
CTC-529P8.1	-2.55		-4.54
CTD-2006C1.2	2.21		2.75
CTD-2020K17.1	-3.23		-2.48
CTD-2033A16.3	2.41		4.03
CTD-2228K2.7	-2.14
CTD-2270P14.2			3.88
CTD-2554C21.1	2.12		2.71
CTD-2639E6.9	5.04		5.03
CTD-2650P22.1			4.47
CTD-2650P22.2			3.36
CTD-3092A11.1			-2.28
CTD-3092A11.2			-2.29
CTDSP1			-2.79
CTF1	-2.23
CTGF	3.1		4.27
CTSL	2.2		2.56
CTSO	-3.03
CX3CL1	-4.62		-3.71
CXCL1			-2.69
CXCL8		2.5	2.52
CXCR4		3.85	3.12
CYFIP2	-2.29		-2.48
CYP26B1	-2.27
CYP27C1			-2.15
CYTH4		3.32	2.6
D2HGDH	-2.84		-3.15
DBP	-2.41		-2.59
DCAF4L1	3.37
DDA1			2.07
DDIAS	2.26		2.49
DDIT3	4.83		5.24
DDX60	-2.26		-2.2
DEDD2	2.68		3.6
DENND5B	-2.02		-2.11
DEPTOR			-3.0
DFFB			-2.05
DGKQ	-2.02
DHRS1	-2.5
DHRS13			-2.73
DHRS3	-2.41		-2.85
DIP2C			-2.11
DIS3L2			-2.16
DISP2	-2.31		-3.12
DISP3			2.22
DLG4	-2.23
DLGAP1-AS1		2.32
DLGAP1-AS2	2.28	3.18	3.48
DLGAP3		2.03
DLK2	-2.15		-3.14
DLL4		5.33
DLX2	2.86	2.05	3.86
DNAAF3			-2.51
DNAH3	-3.11		-3.01
DNAH5			-2.55
DNAH7	-2.27		-2.51
DNAJA1	2.08
DNAJA4			2.74
DNAJB1	2.15		2.34
DNAJB2			2.28
DNAJB4	3.64		3.84
DNAJB9			3.04
DNAJC19			-2.21
DNASE1L2			-3.56
DNM1	-2.15
DOC2A	-2.31
DOCK11			-2.76
DOHH			2.07
DOK1			-2.36
DOK4			2.43
DPH6	-2.7		-3.74
DPY19L2P2	-2.95		-2.13
DPYD			-2.2
DSC2	-2.03		-2.37
DTWD2			-2.59
DUSP1	2.16		2.18
DUSP2	2.35		2.01
DUSP4	2.08		2.08
DUSP5	3.06	2.28	3.59
DUSP8			2.25
DYNC1I1			4.72
DYNC2H1	-2.5		-2.72
E2F5			-2.32
EBF4	-2.13
EBI3		5.28
ECHDC2			-2.46
ECM1		2.29
EDN1		2.5
EEF2K			-2.3
EFCAB12	2.97		3.79
EFCAB5			3.02
EFEMP2		2.22
EFNB2	2.86		3.58
EGFR			-2.56
EGLN3	2.65	2.07	3.83
EGR1	4.51	2.93	4.67
EGR2		4.25
EGR3		3.01	2.61
EGR4	3.36	4.33	3.67
EHF	-2.64		-3.04
ELF3	-3.73		-2.43
ELFN1-AS1	-2.48		-2.9
ELFN2	-2.25
ELL2			2.47
ELOVL6			-2.83
EME2	-2.47		-2.24
EMID1		3.63
EML2-AS1	-2.25
ENC1			-2.03
ENDOD1			-2.36
ENOSF1	-2.05		-2.73
ENTPD5			-2.54
EPAS1			2.78
EPHB2	-2.01
EPHX1			2.27
EPHX2			-2.18
EPM2A			-2.35
EPS8L2	-2.02
ERBB3	-2.64		-2.34
ERN1			2.0
EXD3			-2.12
F11R	-2.02
F2R			-2.63
F2RL1			-2.15
FAM109A			2.33
FAM127C	-2.55		-2.98
FAM134B			-2.87
FAM169A	-2.06		-2.85
FAM171B		2.86	2.08
FAM175A	-2.18		-3.41
FAM198B			-2.2
FAM19A5			-2.0
FAM201A	-2.32		-2.08
FAM214A			2.19
FAM214B			2.21
FAM219A			2.03
FAM222A			3.17
FAM43A	2.22		2.2
FAM46C	3.61	3.62	5.44
FAM53C	2.5		2.6
FAM63A	-2.12
FAM69B			-2.24
FAM71E1		2.28
FAM72C			2.05
FAM78B			-2.85
FAM83C			5.23
FAM83E	3.0		2.83
FAM86C1			-2.37
FAM86C2P			-2.99
FAM86EP			-2.02
FAM86FP	-2.54		-2.17
FAM86JP	-2.02		-2.21
FANCF			-2.32
FBLN5		2.09
FBN1	-2.46		-2.17
FBXL16			-2.09
FBXO30	2.05		2.05
FBXO4			-2.09
FBXO48			2.34
FBXW10	6.39		5.69
FCGBP	2.4
FER1L4	-2.04
FERMT3	2.09
FES	3.42		3.72
FGF1		3.27
FGF18			2.31
FHDC1	2.39		2.58
FJX1			-2.57
FLCN			2.34
FLJ31104		3.88
FN1		2.67
FN3K			-2.21
FNDC5			-2.33
FOS	5.91	3.75	6.4
FOSB	5.59	4.24	7.19
FOSL1	2.44
FOXO4			2.05
FRAT1			2.71
FTL	2.32		2.32
FTLP3	2.62		2.59
FXYD6		2.37
FZD4	-2.81		-2.36
FZD8			-2.07
GABARAPL1	3.13		3.88
GADD45A	2.59		2.89
GADD45B	3.67		3.85
GADD45G	4.14		5.35
GALK1			-2.34
GALNT12	-2.15
GALR2			2.13
GALT	-2.0
GAS1	-3.24		-4.95
GAS6			-2.3
GATA2	2.46		2.62
GATA3			-2.46
GATA6	2.46	2.43	2.79
GBAS			-2.73
GBP1			-3.13
GBP2	-2.48
GBP3		2.87
GCH1		2.45	2.09
GCLC	2.59		2.25
GDF15	2.83
GDF9			2.5
GEM		2.24
GFPT2		2.39
GFRA3	4.39		4.68
GGACT	-2.56		-3.3
GJB4	-2.15
GK5			-2.34
GLA	2.88		3.52
GLB1L	-2.53		-2.1
GLDC		2.42	2.31
GLI2			-3.29
GNAL			2.2
GNAO1			-2.28
GNAZ			-2.36
GNB3			-4.45
GNE	-2.26		-2.39
GOLGA8N	-3.64		-2.78
GOT1	2.53		2.49
GPBAR1			3.91
GPR137C			2.56
GPR162	-2.78
GPR3			2.37
GRIP2	-2.26		-3.11
GRTP1	-2.05		-2.64
GSAP	-2.1		-2.13
GSR	2.0
GSTO2			2.5
GTF2B	2.51		3.07
GVINP1			3.15
GXYLT2			-2.04
GZMM	3.37		4.43
H2AFY2			-2.36
H6PD	-2.96		-3.45
HAGHL			-2.49
HAP1		3.07
HAPLN3	2.06	2.64	3.69
HAS3		2.13	2.08
HAUS4			-2.05
HBEGF	3.77	2.38	4.71
HBP1			2.37
HDDC3		-2.34	-2.84
HECA			2.25
HELQ			2.11
HERPUD1	2.7		2.65
HES1			2.36
HEXDC	-2.41		-2.45
HEY1			3.34
HEY2	2.96		3.05
HFE	-2.59		-3.14
HGSNAT	-2.62		-2.13
HID1	-2.6
HIST1H1C			2.38
HIST1H2AG		3.18	3.42
HIST1H2AI		3.07	3.09
HIST1H2AK	2.97		3.87
HIST1H2BC		2.68	2.59
HIST1H2BD			2.28
HIST1H2BF		3.43	2.82
HIST1H2BJ	2.65	3.25	4.01
HIST1H2BN	2.85	2.63	4.25
HIST1H2BO	3.63		4.48
HIST1H3B	2.52	2.37	3.44
HIST1H3C			2.71
HIST1H3E			2.52
HIST1H3H		2.61	3.23
HIST1H3J	3.64		4.56
HIST1H4H	2.88	3.6	4.34
HIST1H4I		3.2	3.43
HIST2H3A			4.97
HIST2H4A	3.51	3.18	3.8
HIVEP2		2.59
HLA-B		2.38
HLA-E			2.06
HLA-F-AS1		2.3
HMOX1	5.34	3.01	4.56
HOXA-AS2	-2.1
HOXB13			-2.0
HOXB4	-2.68		-2.49
HOXB8			-2.73
HPDL			-2.66
HRAT92	-2.02		-2.73
HRH1			2.37
HSD17B6		2.51	3.27
HSD17B7			-2.56
HSD3B7	-2.06		-2.28
HSPA1A	3.85		3.97
HSPA1B	3.86		3.98
HSPA1L	3.35		4.4
HSPA6	4.21		4.67
IAH1			-2.38
ICA1	-2.3		-2.12
ID2	2.83		3.4
IDNK	-2.3
IDUA	-2.58		-2.01
IER3		2.73	2.54
IER5	3.23		3.67
IFI6		2.55
IFIH1			-2.26
IFIT1	-2.44		-2.35
IFIT2	-2.09
IFIT3		2.02
IFITM2	-2.3		-2.09
IFRD1			2.13
IFT140			-2.06
IFT172			-2.23
IGF2		2.29
IGIP	-2.67		-2.56
IKBKE	-3.17		-3.9
IKZF2	-3.08		-4.55
IKZF3		2.62
IL10RA		3.07
IL17RD			-2.23
IL23A		4.6
IL6R	2.12		3.17
IMPACT	-2.16		-3.43
IMPDH1P10			8.01
ING1			2.27
INTS6L			-2.42
IQGAP2	-2.0		-2.48
IRAK1BP1	-2.29		-3.28
IRAK2		2.04
ISG20		3.04
ITGA10			-2.0
ITGB2		2.2
ITGB4	-2.59		-2.72
ITGB6	-2.36
ITPKC			2.25
JHDM1D-AS1			2.33
JMJD6	2.18		2.22
JMJD7-PLA2G4B	-2.59		-2.5
JOSD1			2.43
JPH2	-2.54		-2.28
JRK			-2.24
JUNB		2.11	2.84
KALRN		2.5	2.11
KANK4	-3.7		-4.18
KAZN			-2.27
KB-1732A1.1		2.73	4.13
KBTBD11	-2.12		-2.5
KBTBD8	2.4		2.84
KCND3			-2.59
KCNG3		2.36	2.49
KCNH3	-2.6
KCNJ12			-2.0
KCNK6	-2.73		-2.21
KCNMA1			-2.04
KCNMB4	-3.17
KCNQ1OT1			2.3
KCTD11			2.67
KDELC2			-2.31
KDM3A			2.01
KDM6B	2.09		3.5
KIAA0895L	-3.16		-2.38
KIAA1147			-2.01
KIF17			2.85
KIF7	-2.42
KIF9-AS1	2.02		2.6
KIRREL2	-2.85		-2.05
KITLG		3.45	4.2
KLF10	2.65		2.92
KLF5	2.11	2.39	2.91
KLHDC9			-3.47
KLHL13			-2.75
KLHL15	2.18		2.41
KLHL21	2.21		2.17
KLK10	-2.05		-3.46
KLK7	-2.14		-2.53
KNDC1	-2.42		-2.49
KREMEN2			-2.48
KRT13	-2.36		-3.15
KRT15	-2.8
KRT16		3.04
KRT17	2.71
KRT19	-2.13		-2.44
KRT80	-2.28		-2.99
KRT8P12			2.68
L3MBTL1	-2.21		-2.17
LAMB1	-2.37		-2.12
LCN2		2.52
LDHD	-4.32		-5.04
LENG9			-2.79
LEPR		-2.03
LETM2			3.44
LGI4		2.94	4.49
LHX6		2.66
LINC00176		-2.92
LINC00324	2.9		4.27
LINC00337		2.46
LINC00342	-3.34		-2.7
LINC00511		2.77	2.3
LINC00525		2.49
LINC00634		2.76
LINC00649			-2.0
LINC01011	-2.06
LINC01106			-2.53
LINC01123			-2.31
LINC01204		2.01
LINC01224	-2.11
LINC01348		2.88
LINC01355			-2.57
LINC01465		2.62
LINC01521	-2.92		-2.8
LINC01564	6.2		5.94
LINC01629		2.91
LIPG	-2.02		-2.56
LMCD1			3.21
LMNTD1	-3.04		-2.67
LONRF2	-2.3		-2.28
LOXL2			-2.43
LPAR3			-2.6
LPCAT4			-2.14
LRP1	-2.14
LRP1B	-3.17		-3.4
LRP4-AS1			3.36
LRP8			-2.06
LRRC20	-2.51
LRRC34	-2.37		-2.35
LRRC45	-2.04		-2.06
LRRC8A			2.81
LSMEM1	3.53		3.89
LTBP1	-2.88		-2.37
LUCAT1	3.95	3.27	4.29
LURAP1L-AS1	3.57		5.15
LYRM9			-2.75
MAFA	2.21	2.81	3.02
MAFB	4.3	2.01	5.6
MAFF	3.34		4.0
MAFG	2.01		2.12
MAGEE1	-2.36		-2.67
MALL			-2.43
MAMDC4	-3.84	-3.13	-5.29
MAML2	-2.45		-2.56
MAN1A1		2.54	2.49
MAP10			-2.78
MAP1LC3B	2.73		3.3
MAP1LC3B2			3.44
MAP1S			2.21
MAP3K12	-2.81		-2.57
MAP3K5			-2.77
MAP3K8			2.19
MAP7D2	5.48		5.07
MARC1	-2.47	-2.25	-3.95
MARCKSL1			2.31
MBLAC2	-2.28		-2.79
MBOAT1		-2.11	-2.1
MBP			-2.39
MC1R			-2.67
MCF2L	-2.45		-2.49
MCM3AP-AS1			-2.62
MCOLN1			2.67
MDGA1	-2.13
MED26	2.65		2.66
MEF2D			2.04
MEGF6	-3.16
MEIS3		2.16
MESP1			-3.01
METRNL	2.58	2.25	2.59
MEX3B			2.16
MFSD3	-2.17		-2.65
MGAT5B			-2.24
MICB			2.7
MINCR	-2.09		-2.5
MIR22HG	2		3.13
MIR29A		3.4	2.49
MIR3142HG	-2.75	2.58	-3.17
MIR3176			-2.88
MIR4697HG			-2.61
MIR616	7.77		8.63
MIR92B	-2.94
MKL2	-2.31		-3.03
MKLN1-AS			2.21
MKS1			-2.6
MLLT11			2.03
MLXIPL	-2.06		-2.69
MMACHC			-2.04
MMP17		2.18
MMP25	2.66		2.9
MNX1-AS1			-2.51
MOAP1			2.37
MOSPD1			2.19
MRI1			-2.13
MRPL18			2.02
MSH5	-3.14		-2.79
MSI2			-2.03
MST1	-2.54		-3.18
MST1R	-2.59
MSX1	2.41		2.6
MT-ATP6			-2.19
MT-ATP8			-2.2
MT-CO3			-2.23
MT-ND6		-2.57	-3.2
MT-TT		2.71
MT-TW	4.33		4.1
MTATP6P1			-2.16
MTCO1P12			-2.03
MTMR11		-2.14
MTR			-2.02
MUC1	-3.75		-3.78
MUC20	3.56		3.5
MVB12B			-2.67
MX1	-2.0
MXD1	2.52		3.08
MXD3	-2.06
MYBPH	-3.85		-3.57
MYEF2			-2.03
MYH15		2.46
MYLIP	2.79		3.33
MYLK2	2.41		2.69
MYO15B	-2.98		-2.74
MYO18A	-2.32		-3.24
MYO7A	-2.44
MYOM1			2.13
N4BP2L1		2.65
NACC2			-2.01
NAGLU	-2.22
NAN	-3.04
NARF			2.33
NAT6	-2.13		-2.14
NAT8L			-2.43
NATD1	2.35	2.57	3.76
NAV1	-2.56		-2.69
NBEA	-2.02		-2.36
NBEAL2			-2.24
NCBP2-AS1	4.58		5.13
NDRG1			3.04
NDRG2			-2.29
NDRG3			-2.3
NDRG4			-2.12
NDUFV2-AS1			2.86
NEB	3.76		3.86
NEBL			-2.15
NEDD9		3.34	4.31
NEIL1	-3.18		-2.41
NES	-2.3		-3.49
NEU1			2.16
NEURL1B			-2.04
NFATC2	-2.91		-2.7
NFE2L3			-2.8
NFKBIB	2.44		2.81
NFKBIZ			2.77
NGFR		2.72	2.85
NHLH1	4.87		5.33
NHLRC2			-2.05
NHLRC3	-2.67		-2.52
NICN1	-2.71		-3.09
NIPAL4			-2.76
NKX3-1		2.22
NLRC5	-2.94		-2.55
NME3			-2.34
NMNAT2	-2.75		-2.65
NMRAL1P1	6.78		6.51
NOCT			2.43
NOG	-2.28		-3.18
NOVA2	-3.74		-2.65
NOXA1	-3.73		-3.8
NPAS2			-2.85
NPL		2.55
NPPC		4.08	3.72
NPR3	2.51		3.02
NPTX1		3.11
NQO1	2.11
NR1D1	2.37		2.06
NR2F1	-2.58		-3.22
NR4A1	2.08	4.37	3.87
NR4A2		2.03
NR4A3		3.13	2.92
NR5A2	-2.63		-2.94
NRBP2	-2.43		-2.51
NRIP3		2.46
NRP1	-3.02
NRROS			-2.15
NSMCE4A			-2.2
NSUN5P1	-2.06		-2.05
NT5C			-2.04
NTHL1			-2.46
NTSR1			-3.05
NUBPL			-2.65
NUDT12			-2.31
NUDT13			-3.84
NUDT18	-2.27		-2.69
NXF1	2.01		2.3
OAS2		2.1
OAS3	-2.68	2.24
OASL			-2.7
OGDHL	-2.47		-2.66
OGT			-2.01
ONECUT2	-2.0		-2.34
OPHN1			-2.13
OR2B6	4.41		4.84
OSBPL10		2.11
OSER1			2.21
OSER1-AS1	2.51	2.18	3.66
OSGEPL1			-2.88
OSGIN1	5.97		5.94
OVGP1	4.74		5.13
OVOL3			4.15
P2RX6	-3.3		-2.33
P3H3			-2.13
P3H4			-2.33
PACSIN1	-3.07		-3.06
PACSIN3			-2.17
PAK6	-2.41
PANK1			-2.16
PANX2			2.47
PAQR4	-2.19		-4.11
PAQR6	-2.04		-2.31
PAQR8	-3.78		-2.42
PARD6G-AS1			3.07
PARM1		2.03
PARP8		2.82
PARP9	-2.39
PASK	-2.22		-2.02
PAX8-AS1		2.58	2.27
PCAT14	-4.05		-5.08
PCDH1			-2.17
PCDH9			3.3
PCMTD2			-2.72
PCSK4	-2.18
PCYOX1L	-2.01		-2.09
PDE5A	-2.26	-2.13	-3.7
PDE6G			6.09
PDE9A			-2.36
PDGFB	-3.53		-3.76
PDIA2	-2.81		-3.43
PDRG1			2.09
PDZK1IP1	-2.18
PEA15			2.36
PECR			-2.08
PELI2	3.08	2.91	3.37
PEX11B	-2.29
PFAS			-2.08
PGBD5			2.54
PGF	3.75		3.75
PGGHG	-3.25		-3.1
PGM1			-2.23
PGM2L1			2.16
PHKA2-AS1	-3.85		-4.09
PHKG1	2.36		2.27
PHLDA2			2.65
PHYKPL			-2.04
PICK1	-2.31
PIGQ	-2.11		-2.38
PIGZ	-2.75		-2.11
PIK3C2B			-2.31
PITPNM3	-2.28
PKD2			-2.15
PKMP3			8.71
PKNOX2	-5.24	-2.74	-4.97
PKP3			-2.08
PLA2G4C		2.96
PLAG1		2.05
PLCE1	-2.67		-2.5
PLEC			-2.0
PLEKHA2	-2.58		-2.54
PLEKHA6	2.83		2.99
PLEKHA7	-2.14		-2.82
PLEKHG4B		2.06
PLEKHH1	-2.6		-2.58
PLEKHH2	-2.09
PLEKHO2	3.26		4.27
PLK3			2.09
PLXNB3	-3.18		-2.42
PM20D2			-2.05
PMAIP1	3.42		4.04
PMEL		5.23
PNLDC1	6.31		5.93
PNMA2	-2.93		-2.25
PNPLA8			2.1
PODXL			-2.05
POGLUT1			-2.08
POLI			-2.06
POLR2A	2.52		2.68
POLR2J4	3.39		3.18
POU3F1	4.48		5.22
POU5F1B	2.75	5.33	4.87
PPARGC1B			-3.27
PPFIA4	-2.44		-2.43
PPM1N		2.21
PPOX	-2.21		-2.78
PPP1R14A			-3.19
PPP1R15A	3.76		4.43
PPP1R35			-2.12
PPP2CB	2.07		2.22
PQLC2			2.11
PQLC3			-2.33
PRDM16			-3.0
PRKCDBP			-2.03
PRKCH		2.03
PRODH			-3.73
PRR18	4.95		5.99
PRRT3-AS1			-2.61
PRSS23			-2.06
PRSS53			-2.03
PSD3			-2.64
PSD4	-2.24		-2.73
PSMB9	-2.21
PTAFR	3.4		3.04
PTGES			-2.21
PTK7	-2.4
PTP4A3	-2.56		-2.96
PTPN6	3.84		4.05
PTPRZ1			-2.38
PTX3			-2.0
PYCARD-AS1	4.69		4.93
PYCRL			-2.71
PYGM	3.29		2.87
QPCT		2.04
R3HDM2			-2.0
RAB17	-2.93		-3.82
RAB26	-7.92
RAB27B			-2.06
RAB33A			4.2
RAD51-AS1			-2.01
RAET1G		3.64	3.99
RAG1			4.02
RALGPS1	-2.15
RAPGEF5			-3.51
RARA	2.11
RARRES3		3.3
RASD1	3.99	3.0	5.2
RASGRP3		3.21
RASL11B	2.73		3.47
RASSF1	2.07		2.19
RBFA			-2.0
RBL2			-2.25
RBM43	-3.21		-4.63
RBM47			-2.13
RBP4		3.08
RBPMS		2.68
RDH10			2.53
RELB		2.0
RELT			2.32
RGL3	-2.71
RGS2	3.8		4.54
RHBDL3		2.77
RHEBL1	2.3		2.49
RHOB	2.24		3.11
RHOQP1	2.08		2.47
RHPN1	-3.52		-2.66
RIN1	-2.37		-3.01
RINL			5.14
RND1	3.05	3.45	4.19
RNF122			2.23
RNF144A			-2.0
RNF144B			2.86
RNF152			3.32
RNF19B			2.01
RNF207	-3.19		-3.57
RNPEPL1			-2.36
ROR1			-2.83
RP1-102E24.8		-2.29	-2.76
RP1-197B17.3		2.53	3.28
RP1-198K11.5			2.38
RP1-257I20.14			3.69
RP1-27K12.2	4.65		3.72
RP1-28H20.3			3.85
RP1-292L20.3			4.13
RP1-313L4.3			3.78
RP1-34B20.21	2.97	3.91	4.17
RP1-43E13.2			3.42
RP1-86C11.7	2.4	3.84	4.09
RP11-10L12.4	2.13		2.85
RP11-114H23.2	-2.3
RP11-1277A3.3			2.03
RP11-127B20.3	2.56		3.86
RP11-12M5.4	2.77		2.98
RP11-131L23.1	3.3	3.63	4.17
RP11-148B18.1		2.74	3.0
RP11-148B18.4		2.87	2.72
RP11-149I23.3	-2.75		-2.36
RP11-157P1.4	-2.52		-2.02
RP11-211G23.2	-2.73		-3.58
RP11-218M22.1		2.24	2.62
RP11-245D16.4		2.09	3.06
RP11-253M7.1	2.26		3.35
RP11-268J15.5	-2.32
RP11-274A11.3	7.95
RP11-278C7.1	3.09		3.37
RP11-290L1.5			4.98
RP11-297N6.4			2.94
RP11-298I3.6			2.05
RP11-2B6.3			3.43
RP11-309L24.4			2.2
RP11-30P6.6			3.18
RP11-312B8.1			2.42
RP11-314B1.2	-3.73		-2.94
RP11-326K13.4	3.44	2.45	4.38
RP11-334C17.3			2.08
RP11-334C17.5			-2.05
RP11-342K6.1			-2.28
RP11-347I19.7			3.23
RP11-350N15.5		3.36	4.68
RP11-355B11.2		2.03	2.52
RP11-357H14.17	-2.13		-2.08
RP11-359B12.2			-2.6
RP11-378A13.1			2.23
RP11-385F7.1			3.51
RP11-390P2.4	-2.02		-2.56
RP11-395B7.4		2.25
RP11-395N3.1			-3.55
RP11-400F19.6	-2.74		-2.94
RP11-434E6.4	-2.75		-2.82
RP11-434H6.6	2.9		4.33
RP11-443B7.1		2.74
RP11-44M6.7			2.12
RP11-456P18.2	3.16		2.96
RP11-45M22.2			-2.09
RP11-462L8.1	2.31	2.78	3.69
RP11-463O12.5			2.36
RP11-463O9.9	4.09
RP11-47I22.2		3.49	4.17
RP11-500C11.3			2.38
RP11-521I2.3	5.1		4.73
RP11-522I20.3			3.1
RP11-533E19.7			3.09
RP11-539I5.1	-3.1		-2.55
RP11-53O19.3			-2.22
RP11-540O11.1			2.01
RP11-541N10.3	-2.71
RP11-545I5.3			3.18
RP11-54O7.1			-3.01
RP11-54O7.17			2.68
RP11-550I24.2		2.46
RP11-553A21.3	-4.16
RP11-555M1.3			5.1
RP11-557H15.3			2.2
RP11-557H15.4			2.28
RP11-589P10.5			3.13
RP11-58O9.2	-3.2
RP11-598F7.5	-3.58		-4.62
RP11-598F7.6	-4.14		-3.55
RP11-599J14.2			-2.3
RP11-59C5.3	3.68		3.96
RP11-61A14.4			2.36
RP11-61L19.2		2.94	3.77
RP11-631N16.4	-2.1		-2.51
RP11-632K20.7	-2.03		-2.83
RP11-634H22.1			2.37
RP11-635N19.1			2.97
RP11-667F14.1		3.22	3.14
RP11-676J12.7		2.25	2.94
RP11-680F8.3			3.0
RP11-758H9.2			2.12
RP11-763B22.3			5.68
RP11-810P12.7	2.98		4.0
RP11-818F20.5		3.38	3.8
RP11-848P1.5		2.34
RP11-84G21.1		2.08	2.22
RP11-874J12.4		3.68	3.88
RP11-875O11.1	2.33
RP11-875O11.3		2.19
RP11-90L1.8	2.05	2.02	3.07
RP11-977B10.2			2.31
RP13-463N16.6		2.22
RP13-890H12.2	-2.12
RP3-393E18.2			4.33
RP4-607I7.1		2.03
RP4-673M15.1	3.1		3.97
RP4-730K3.3			2.78
RP4-740C4.5	-2.74		-2.66
RP4-794H19.1		3.17	2.64
RP5-1125A11.7			2.27
RP5-832C2.5	2.09		3.19
RP5-882C2.2	-2.39
RP5-943J3.2	-3.08		-3.28
RPARP-AS1			-3.03
RPL10P13	-2.57
RPL13AP20		2.22	2.26
RPS6KA2			-2.35
RPS6KL1	-3.12		-3.87
RPSAP39		5.15	6.05
RRAD	4.81	3.85	5.59
RSAD1			-2.81
RTEL1-TNFRSF6B	-2.95		-3.45
RTN4RL1	-2.01		-3.07
RUNDC3A-AS1			-2.23
RUNX2	-2.22		-2.03
S100A14	2.72		3.31
S100A3		2.59
SAMD5	-2.75		-3.5
SAP18			2.32
SAT1	3.56		4.08
SBDSP1	2.2		2.28
SBSN	3.96		4.23
SCAMP5			-2.28
SCD		-2.21	-2.24
SCG5	3.01		2.81
SCMH1			-2.19
SCNN1A	-2.79		-2.9
SCNN1D	-2.27
SCRN2	-2.03		-2.25
SDAD1P1			2.73
SDCBP2			2.04
SDF2			2.02
SDPR	-2.16		-2.76
SEC31B	-2.05
SECTM1	-2.64
SELK			2.14
SELPLG		2.6	2.47
SEMA3A	-2.35		-3.04
SEMA3D	-2.87		-2.66
SEMA3G		2.27
SEMA4A	7.07		8.11
SEMA6B	-2.26
SEMA7A		2.2	2.13
SERPINA3	-3.27		-6.45
SERPINB1	-2.0
SERPINB9P1		2.91
SERPINF2			3
SERPINI1	2.84	3.13	4.23
SERTAD1	3.59		4.17
SESN2	3.57		3.55
SFI1	-2.49		-2.09
SFRP1	-2.24		-2.48
SFXN2	-2.41		-2.97
SFXN3	-2.05
SGMS1-AS1	-3.3
SGSM2	-2.23		-2.05
SH2D6	-3.21		-2.99
SH3BGRL2		2.33
SHANK2	-2.54		-4.07
SHBG			2.72
SHC2		2.06
SHISA2	2.56	2.46	3.35
SHOX2	-2.2
SIGIRR			-3.76
SIK1			2.19
SKAP2	-2.0		-2.16
SKIL			2.11
SLC15A3		2.24
SLC16A14			-3.05
SLC16A9			-2.14
SLC17A7	2.68	2.71	3.55
SLC19A1			-3.01
SLC22A1			3.15
SLC22A18	-2.34
SLC24A1	-2.27
SLC25A12			-2.62
SLC25A22		-2.31
SLC25A25	2.51		3.2
SLC27A1	-2.37		-2.49
SLC27A2			-3.8
SLC27A3			-2.31
SLC2A10	-3.04
SLC2A11	-2.35		-2.11
SLC2A12	-2.32
SLC37A4	-2.07		-2.68
SLC38A4	-2.72		-2.76
SLC3A2	2.64		2.38
SLC44A1			-2.01
SLC44A5	-2.5		-2.83
SLC46A3	-2.22
SLC6A12	-2.53		-3.27
SLC6A9		-2.05
SLC7A11	2.72
SLC7A2	-2.21		-2.8
SLC7A5	2.03
SLC7A5P1	2.41
SLC8A2			2.53
SLC9A1	2.3		2.99
SLC9A3		3.08
SLCO2A1		2.74
SLFN5		2.16
SMCR8			2.1
SMIM14		2.13	2.09
SMKR1			-2.17
SMPD1		2.13	2.88
SMPD3	2.48	2.69	3.1
SMTN			2.04
SNAI1	4.82		5.21
SNCG	-2.3		-2.86
SNED1	-2.1
SNHG4			-2.1
SNHG7	2.26
SNIP1			2.16
SNORA14B	2.6		3.19
SNORD3A	2.92		2.95
SNPH	-4.17		-3.37
SORBS1	2.2	2.37	2.84
SOX30			4.22
SOX9			-2.0
SPACA6	-2.79
SPAG1			2.48
SPAG16	-2.2		-2.17
SPAG5-AS1			3.53
SPATA2	2.06		2.4
SPEG	-2.63
SPG11			-2.25
SPHK1	2.47		3.36
SPOCD1		2.61
SPPL2B	-2.01
SPRED3			2.34
SPRY1	-2.48		-3.47
SQSTM1	2.32		2.43
SREBF1			-2.52
SRXN1	3.49		3.37
SSBP4			-2.12
SSPN	-2.76		-3.29
SSPO	-3.93		-2.75
ST14	2.57		2.63
ST5	-2.5
ST6GAL1			-2.88
ST6GALNAC2	-2.95		-2.68
STAT6			-2.26
STRA6	-2.75
STX11		4.32
STX1B	-2.09
STX3			2.7
STXBP2	3.53	2.7	4.68
SUCLG2			-2.37
SYNE3	-2.01
SYT1	-2.62		-3.29
SYTL1	-3.87		-4.07
SYTL4			-2.37
SZT2-AS1	-3.94		-3.22
TAMM41			-2.13
TARBP1			-2.56
TBC1D32			-2.08
TCAP			2.38
TCEAL1	-2.22
TERT			-2.56
TES	2.52
TET1			-2.43
TEX14	4.26		4.92
TFAP2A			-2.04
TFB1M			-2.18
TFEB			2.01
TFPI2		5.0	3.67
TGFA	4.11	3.75	5.0
TGFB1		2.22
THBS3	-2.25		-2.11
THRA1/BTR	-2.1
THYN1			-2.43
TIAF1	-2.3	-2.57	-2.5
TIGD6			2.51
TINCR	2.02		2.0
TJP3	-4.45		-3.83
TK2	-2.16		-2.23
TLN2			-2.1
TLR5	-2.03		-2.79
TLR8-AS1			-2.69
TM4SF18			-2.62
TM4SF19	2.9	3.05	3.05
TMC7			-2.24
TMCC1-AS1	-2.17		-2.04
TMCO6	-2.01		-2.51
TMEM106B			-2.0
TMEM107	-2.25
TMEM129	-2.02
TMEM132B	-3.1		-2.98
TMEM143	-2.58		-2.03
TMEM145		-2.22	-3.27
TMEM170B	-2.13
TMEM178B	-4.03		-3.9
TMEM179	-2.44
TMEM184A			-2.02
TMEM198B	-2.22
TMEM2		2.03	2.48
TMEM204			7.23
TMEM217		3.18	2.57
TMEM231			-2.19
TMEM37	-2.2
TMEM56	-2.15
TMEM63A	-2.46		-2.85
TMEM81	2.44		2.59
TMEM88	3.69	3.33	5.62
TMOD1		2.44
TMPOP2			3.63
TMTC4			-3.8
TNFAIP8L3		2.2
TNFRSF10D	3.56		4.21
TNFRSF14			2.05
TNFRSF1B	-2.44		-2.21
TNFSF10	-3.87		-5.72
TNFSF9	5.84	3.47	7.21
TNIK		2.02
TNS2	-2.04
TNS3	-2.07		-3.89
TNS4	-3.46		-2.79
TNXB	2.46		3.18
TOB1	2.16		2.17
TOX2	-3.42		-4.01
TP53INP2			3.28
TPRG1	-2.14
TRANK1		2.18
TRAPPC2B			2.21
TRERF1	-2.15		-3.28
TRIB3	3.56		3.15
TRIM16	2.68		2.62
TRIM16L	3.95		4.04
TRIM36	2.21	2.2	2.97
TRIM45	-2.46		-2.43
TRIM46	-2.69
TRIM65	-2.06		-3.35
TRIM66	-2.0		-2.37
TRIM72			5.5
TSEN2			-2.03
TSGA10			2.56
TSPAN1	-2.12		-2.13
TSPAN15	-2.58		-2.81
TSPAN18			-3.89
TSPAN4			-2.16
TSPAN5		2.3
TSPY26P	2.96		2.93
TSPYL2			2.66
TSPYL4	-2.19
TTC12	-2.05		-3.34
TTC31	-2.03		-2.02
TTC39A	-2.48		-2.47
TTC3P1	-2.11		-3.04
TTLL1			-2.81
TUBA3FP	-2.38
TUBA4A		2.69	2.99
TUBGCP5			-2.09
TUBGCP6	-2.03
TUFT1			2.15
TXNL4B	2.06		2.53
TXNRD3			-2.19
TYW1B	2.09		2.14
UBA7		2.04
UBALD2	2.58		3.0
UCKL1			-2.38
ULBP2		2.07	2.92
ULBP3			2.19
UNC13A	-3.98
UNC93B1			-2.18
UPP1	2.67		2.57
USP13			-2.17
UTRN	-2.6
UVSSA			-2.36
VASH1	-3.12		-3.15
VASN	3.2	3.29	3.86
VMAC	-2.49
VPS13C	-2.3
VPS37B	2.32		2.39
VPS9D1-AS1			-2.15
VWA5A	-2.28
WAC-AS1			-2.11
WAS		2.06
WBSCR27	-2.19
WDR47			2.16
WDR54			-2.18
WDR66	2.34		2.43
WNT4	-3.65
WNT7B	-3.52		-4.52
WNT9A		2.62
WSCD1			-2.26
WT1	-2.73
XDH	-3.13		-3.04
XXYAC-YX65C7_A.3	-2.37		-3.56
XXYLT1			-2.79
YPEL5			2.55
YRDC	2.06
YY2			-2.22
ZBED3	-2.4		-2.98
ZBTB12			-2.94
ZBTB21	2.2		2.33
ZBTB47	-2.7		-2.37
ZDHHC8			-2.25
ZDHHC8P1	-2.72	-2.64	-2.65
ZFAND2A	4.39		4.67
ZFP14			-2.35
ZFP36			2.5
ZFYVE1			2.57
ZFYVE28			-2.23
ZG16B	2.5	3.77	4.65
ZIK1			4.51
ZKSCAN7	-2.31		-2.98
ZMYM3	-2.3		-2.64
ZMYND15		2.67
ZNF165			2.1
ZNF222			2.37
ZNF25			-3.17
ZNF263	2.29		2.55
ZNF267			2.0
ZNF28			2.44
ZNF296	2.28		2.29
ZNF317			2.19
ZNF329			2.0
ZNF350			2.11
ZNF362			-2.49
ZNF382	2.49		2.6
ZNF395			-2.19
ZNF408			2.26
ZNF425			2.45
ZNF442	2.01		2.69
ZNF460	2.64		2.81
ZNF467	-3.94		-4.35
ZNF468	2.21		2.49
ZNF473	2.46		2.51
ZNF488	-2.88		-2.74
ZNF497	-2.46		-3.4
ZNF503			2.39
ZNF512B	-2.36		-2.62
ZNF547	2.54		3.52
ZNF575			-3.87
ZNF600			3.81
ZNF618			-2.62
ZNF624			-2.38
ZNF652			-2.1
ZNF669	2.02		2.23
ZNF684			2.53
ZNF792	-2.35		-2.34
ZNF827	-2.35
ZNF845	2.04		2.1
ZNF850			2.13
ZSWIM4			2.01
ZSWIM6			2.28
ZUFSP			2.04
