## Supplementary Table 2 for "PGM3 inhibition rewires RUVBL2-dependent DNA repair and induces a BRCAness-like state in pancreatic cancer cells"

### Sheet: Supplementary Table 2
Differentially expressed genes in BxPC3 cells following FR054, gemcitabine or combined treatment (1026)
					log₂FC ≥ 2, FDR ≤ 10-5
GeneName	BXPC3 GEM (BG) vs BXPC3 CTRL	BXPC3 FR054 (BF) vs BXPC3 CTRL	BXPC3 FR054-GEM (BFG) vs BXPC3 CTRL
7SK			4.71
ABCA6			-3.34
ABCA8			-2.78
ABCB6			2.12
ABCG1			-2.62
ABHD3			2.01
ABHD4	2.15		2.88
ABI3BP			-3.45
ABL2			2.36
ABO			-2.78
ABTB2			2.2
AC003092.1		4.3	4.89
AC005220.3		3.26
AC005336.4	4.26		4.56
AC006538.1			3.38
AC008982.2			2.41
AC009948.5			-3.02
AC010642.1			2.6
AC016831.7		3.08
AC021218.2		2.98
AC068580.5	2.29		2.67
AC074212.5			-2.36
AC074289.1			-2.85
AC084219.4			2.3
AC091729.9			-2.45
AC098614.2			-2.27
ACCS			-3.51
ACTA2			-2.49
ACTBL2			-2.06
ACTL10			-2.1
ADAM28	-2.02
ADAMTS20			-2.2
ADGRA2			-3.73
ADM			2.52
ADM2		2.55
ADORA1			-2.83
ADRB2			-2.13
AF131217.1			-2.61
AFF2			-3.06
AKAP7			-3.05
AKR1B1			2.14
AKR1C1	4.03		3.16
AKR1C2	4.92		4.44
AKR1C3	3.0		2.46
AKR1C7P			2.54
AL023806.1			4.25
ALDH1A1	-2.39		-2.55
ALDH1L2		3.56
ALDH3A1	2.0
ALDH7A1			-3.06
ALG1L			-2.86
ALKBH6			2.18
ALOX5			-2.33
ALOXE3		3.15	2.51
AMER1			-2.25
ANGPTL2			-4.28
ANKRD33	3.77	4.85	5.67
ANKRD37			2.2
ANKUB1	-3.22		-2.98
ANO1			-2.33
ANXA8			-3.82
ANXA8L1			-3.85
AOC2			3.74
AOC3			3.7
AP001596.6	2.55		3.72
APBA1			-2.27
APBB1		2.68	2.15
APLN	-3.79		-3.03
APOBEC3F			-2.2
APOBEC3G	-2.25		-3.4
AQP5	-2.87		-4.56
ARC			3.66
ARFRP1			-2.31
ARHGAP40	-2.51
ARL10			-2.6
ARNT2			-2.28
ARPIN			-2.81
ARRDC4		3.21	2.78
ASB2		2.35
ASB9			-3.55
ASIC1			-3.26
ASIC3			3.09
ASNS		2.03
ATF3		2.3	3.11
ATG9B			3.14
ATP2A1-AS1			-2.86
ATP6V1B1		-2.04	-2.13
B3GNT7			-2.21
B4GALNT1			2.11
B9D1			-2.59
BAIAP3			2.89
BAMBI			3.01
BCHE			-2.36
BCL11A			-2.14
BCL11B			-2.41
BCL2L14			-2.33
BCL6			2.58
BEX2		2.96
BLNK			2.74
BPHL			-2.38
BTN3A1			-2.74
BTN3A2			-2.34
BTN3A3			-2.37
C11ORF96		2.43
C12ORF54			-2.45
C12ORF66			-2.41
C15ORF62			3.51
C16ORF74			-2.08
C1QTNF6			-2.66
C1R			-2.51
C1RL			-2.76
C20ORF197			-2.76
C2CD4A	-2.49		-2.87
C5AR2			-2.16
C7ORF57		2.85
C7ORF61			3.06
C8ORF4			-2.81
CA13			-2.44
CABYR	2.11		3.41
CADPS2			-2.08
CAMK4	-2.1		-3.82
CAMKV		4.49
CAPN8			3.46
CAPNS2	-2.62		-4.48
CARD9			2.96
CARF			-2.02
CASC10	-2.05		-3.04
CASS4			6.25
CAV1			-3.19
CAV2			-2.14
CBLC			-2.13
CCAT1			-2.07
CCDC113			-2.43
CCDC144NL-AS1			-5.18
CCDC150P1			3.32
CCDC154			2.97
CCDC3	-2.48
CCDC61			-2.24
CCDC78			-2.67
CCDC8			-3.17
CCL20			-2.06
CCL21	-2.87
CCL26			4.37
CCL5		-2.28	-2.49
CCND2			-2.55
CD22		2.97
CD302			-2.32
CD74	-2.1
CD79A			3.41
CDCA7			-3.67
CDH2	-2.31		-2.8
CDH5			-3.21
CDH6			-2.32
CDK11A			2.09
CERCAM			-2.26
CFI	-2.95		-3.23
CFTR			-2.83
CGREF1			-2.28
CH17-360D5.2			-2.67
CH17-360D5.3			-3.91
CH507-9B2.3			-2.36
CHDH			-2.56
CHMP6			-2.12
CHORDC1			2.14
CHRM4		2.4
CHST14			-2.22
CHST6			-2.37
CIDEB			-3.75
CIITA			-4.35
CITED4			-2.62
CLCA2	-2.45		-3.62
CLCA4	-2.0
CLDN10			-2.58
CLDN15			2.48
CLDN16			-2.01
CLDN3			-2.52
CLDN6			4.16
CLGN		3.14
CLPSL1			-3.17
CMB9-22P13.1			2.46
CMPK2	-2.92		-4.54
CNTNAP3			-2.05
CNTNAP3B			-2.35
COL12A1			-3.32
COL22A1			-2.08
COL5A1			-2.26
COL5A2	-3.0		-2.99
COL8A1			-2.12
COL8A2			-2.63
COLCA2			-3.46
COQ2			-2.18
COX18			-2.2
CPEB4		2.01	3.08
CPNE5			-2.16
CREBRF			2.47
CRNN	-2.76		-3.96
CSF2		4.38
CSF3			-4.93
CSGALNACT2			2.18
CSPG4	-3.42
CSRNP1			2.45
CSRNP2			2.13
CST2		2.47
CTA-384D8.31			-7.89
CTA-384D8.35	-2.11		-3.14
CTA-445C9.14			-2.18
CTB-119C2.1			3.02
CTD-2003C8.2			-2.75
CTD-2006C1.2			2.08
CTD-2033A16.3			2.29
CTD-2270P14.2			3.03
CTD-2325P2.3		3.78
CTD-2396E7.11			2.0
CTD-2639E6.9			3.9
CTD-3064M3.3	-2.96		-5.24
CTD-3184A7.4			-2.25
CTDSP1			-2.22
CTGF			2.6
CTU2			-2.08
CXCL1	-2.48		-5.53
CXCL10	-2.68	-2.07	-6.22
CXCL11			-4.22
CXCL14			-2.63
CXCL2			-3.33
CXCL3	-2.35		-3.68
CXCL5			-2.37
CXCL6	-3.06		-5.1
CXCL8			-2.91
CXCR4			4.72
CYCSP6			2.16
CYP1A1	3.31		4.12
CYP24A1		2.13
CYP4F11	3.33		3.49
CYP4F3	2.27		2.34
CYP4V2			-2.54
CYP4X1			-2.72
D2HGDH			-3.18
DACH1	-3.43		-4.16
DCAF4L1			2.98
DDIT3		3.27	3.89
DDX60			-2.61
DGCR6			-2.27
DHRS12			-3.73
DHRS2			-6.26
DHRS4			-2.05
DHX58	-2.25		-3.43
DIRAS1			4.6
DLK2	-2.93		-4.71
DLL4		2.09	2.66
DMBT1	-3.26		-2.95
DNAH3			-3.11
DNAH5			-2.33
DNAJA4			2.84
DNAJB1			2.64
DNAJB4			2.97
DNER	-2.17
DNPH1			-2.35
DOC2B	-2.65		-5.06
DPY19L2P2			-2.95
DSG3			-3.47
DUOX1			-2.72
DUOX2	-2.25		-3.32
DUOXA1			-2.42
DUOXA2	-2.16		-3.93
DUSP5			2.03
DUT			-2.12
DZIP1			-2.29
DZIP1L			-2.62
E2F5			-2.37
EBF4			-2.15
EBI3	-2.97
EDA			-2.11
EDAR			-4.05
EDARADD			-3.42
EDN1	-2.35
EEF1A2		2.28
EEF2KMT			-2.09
EFCAB1	-2.67
EFEMP1	-2.19		-3.01
EGR2		2.34
EID3			3.35
EML2-AS1			-2.37
ENG			-2.14
ENKUR	-2.6		-3.39
EPSTI1	-2.72		-3.91
ETV7	-2.32		-4.44
EXOC3L4	-3.65		-6.61
F2R			-2.54
F5			-2.93
FADS2			-2.46
FAM101A	-3.18		-5.33
FAM117A			2.28
FAM127C			-2.17
FAM167A			-2.26
FAM169A			-2.11
FAM175A			-2.7
FAM201A			-3.22
FAM212A			-3.51
FAM214A			2.33
FAM46C			3.56
FAM86C1			-2.84
FAM86C2P			-4.7
FAM86DP			-2.14
FAM86HP			-2.55
FAM86JP			-3.82
FANCF			-2.35
FAT2			-3.02
FBLN7			-2.93
FBXL2			-2.26
FBXO30			2.12
FBXO32			2.67
FBXO4			-2.67
FBXW10			3.79
FGD2			-2.66
FGF18			2.49
FGFBP1		-3.12	-5.37
FGFR3			-2.04
FHOD3			-2.75
FJX1			-2.7
FLCN			2.01
FLG	-3.46		-3.24
FLI1			-2.2
FLRT3	-2.31
FOXJ1			-2.91
FST	-2.38		-3.92
FTCD		4.78
FTH1	2.37		2.47
FTH1P10	2.44		2.52
FTH1P11	2.24		2.33
FTH1P2	2.31		2.5
FTH1P20	2.19		2.29
FTH1P8	2.36		2.37
FTL	2.28		3.01
FTLP3	2.16		3.03
FUOM			-2.37
FUT2			-2.88
G0S2		2.45
GABARAPL1			2.19
GABRP			-5.07
GADD45B			3.06
GADD45G			3.64
GALK1			-2.42
GAS1	-2.46		-3.08
GAS6-AS2		2.79
GATA2			2.02
GATSL2			2.29
GBAS			-3.1
GBP4			-3.24
GBP5			-3.97
GBP6			-2.21
GCKR		2.78
GCLC	2.91		2.54
GCLM	2.16		2.42
GDF15		2.32	2.88
GEM		2.04
GGACT			-5.44
GIMAP2			-2.35
GIMAP4			-3.41
GIMAP6			-2.56
GJA1	-2.17		-2.47
GJB6			-2.88
GLB1L			-3.11
GLI2			-2.33
GLIDR			-2.34
GLRX			2.15
GNAL	2.07		3.03
GNB4			-5.14
GOLT1A		2.31
GPAT3			2.4
GPATCH11			2.03
GPC4	-2.66		-2.99
GPR141	-2.59		-6.05
GPR20			-3.85
GPR68			-3.85
GPR85	-3.12		-3.28
GULP1	2.2		2.53
GZMM			5.65
H19			-2.26
H1F0			-2.62
H6PD			-3.07
HAS2	-2.55		-2.48
HCAR1			-2.59
HCAR2			-2.29
HCFC1R1			-2.24
HCP5	-2.61
HELZ2			-2.1
HEPHL1		2.61
HERC6			-2.67
HES2			-2.32
HEXDC			-2.92
HEYL			-3.31
HFE			-3.09
HGSNAT			-2.95
HIST1H2BE			2.54
HKDC1	2.08		2.33
HLA-B	-2.08
HLA-F	-2.12
HLA-K			2.29
HMOX1	5.71		7.15
HOXA10-AS			-2.46
HOXB13			-3.01
HOXC4			-2.88
HPDL			-3.36
HPGD			-2.24
HSD17B8			-3.03
HSH2D			-2.1
HSPA1A			3.45
HSPA1B			3.41
HSPA1L			3.32
HSPA6			6.36
HSPB8			2.84
HSPH1			2.05
HTRA1	-2.13		-3.53
HYAL2			-2.13
IAH1			-2.31
ICA1L			-2.11
ICAM4			-2.53
ID1			-2.73
ID2			4
IDH2			-2.07
IDO1			-2.4
IFI35	-2.53		-2.78
IFI44			-2.27
IFI44L	-3.12		-4.42
IFI6	-2.77
IFIH1			-2.65
IFIT1	-2.71		-3.6
IFIT3			-2.84
IFIT5			-2.25
IFITM1	-2.8		-3.3
IFITM2			-2.39
IFITM3	-2.0		-2.23
IFT172			-2.45
IGFBP5	-3.95		-7.07
IGSF10			-2.56
IKZF2			-2.11
IL11		4.22	3.24
IL1R2		2.19
IL20RB		2.41
IL24		4.09
IL31RA			-2.5
IL33	-3.09		-4.67
IL37		3.47	3.55
IL4I1	-2.03
IL6			-2.84
IL6R		2.55	3.39
IMPACT			-2.7
IMPDH1P10			2.68
INHBE		3.86
INPP5D			-4.06
IRAK1BP1			-2.3
IRAK3			-3.26
ITGB8			-2.44
ITGBL1			-2.11
IVL			-2.19
JMJD4			-2.11
JMJD6			2.54
JPH2		-2.03	-3.26
KB-1732A1.1			-2.83
KBTBD8			2.18
KCNH2			3.05
KCNJ12		3.42
KCNJ15	-2.37		-3.1
KCNQ1OT1			2.02
KCNQ4			-2.24
KCP			-2.56
KDELC2			-2.52
KIF17			2.62
KIT	-3.83		-5.64
KLF2			2.01
KLHDC7B	-3.0		-5.05
KLHL13			-4.48
KLHL24			2.07
KLK13			-2.05
KREMEN2			-2.09
KRT13			-2.92
KRT14	-2.33
KRT17			-2.22
KRT19			-2.05
KRT4		-2.43	-4.81
KRT5	-2.31		-4.04
KYAT1			-2.0
LA16C-380H5.5			2.7
LAMP3	-2.8
LARGE2	-2.17		-3.9
LENG9			-2.71
LFNG			-2.75
LGALS9	-2.3		-3.26
LHPP			-2.2
LINC-PINT			3.16
LINC00460		3.87
LINC00520		3.46	3.99
LINC00973		2.79
LINC01137			-2.56
LINC01204		2.59
LINC01537			-2.38
LINC01564			4.73
LINC01572			-3.4
LIPT2			-2.11
LMNB1			-2.19
LOXL4			-2.23
LPAR6			-3.1
LRIG3			-2.53
LRRC17	-2.54		-3.64
LRRC34			-2.76
LRRCC1			-2.15
LSMEM1			3.31
LTB	-3.6		-4.41
LTB4R2			-2.02
LTBP2			-2.05
LUCAT1	2.69	2.3	4.35
LURAP1L-AS1			2.57
LUZP2	-2.26		-3.83
LY6D	-3.88		-5.12
LYNX1			-2.17
LYPD2	-2.54		-2.24
LYPD5			-2.79
LYPD6			-2.83
MACROD1			-2.78
MAFA			2.98
MAFB			3.28
MAGEE1			-2.07
MAMDC2	-2.09		-3.63
MAMDC4			-4.36
MAP10			-3.19
MAP1A		2.4	3.4
MAP1B		2.74
MAP1LC3B			2.21
MAPK15			-2.2
MATK		2.49
MATN3	-3.06		-2.86
MBLAC2			-2.36
MCIDAS			-2.05
MCTP1			2.28
MEGF6			-2.19
MEGF9			2.05
MEOX1	-2.35		-5.77
METAP1D			-2.18
METTL1			-2.14
METTL7A			-3.96
MEX3B			2.33
MFAP5	-2.12
MFSD3			-2.82
MGAT4C	-2.76		-3.12
MIPEP			-2.38
MIR194-2HG			4.34
MIR205HG			-2.78
MIR22HG			2.78
MIR29A		2.42	3.39
MIR34A			-3.6
MIR503HG			-2.6
MIR616		3.7	5.34
MMAB			-2.8
MMACHC			-2.43
MMEL1			-3.59
MMP1			2.9
MMP28		-2.56	-4.25
MMP3		3.31	4.54
MN1			-2.02
MNX1-AS1			-2.82
MOB3B			-2.63
MORN1			-3.24
MOSPD1			2.24
MPZ			2.03
MPZL3			2.35
MRM1			-3.64
MSX1			2.24
MT-TT		2.25
MT-TW			5.15
MT1H		2.28
MTMR7		2.5
MTMR9LP			-2.53
MUC1			-2.45
MUC5B			-3.23
MVB12B			-2.41
MX1	-3.62		-4.94
MXD1			2.06
MXRA5	-2.56		-5.04
MYO16		3.02
MYPN			2.63
NAGLU			-2.43
NALT1			-4.54
NAP1L4P1			2.51
NAT14			-2.23
NATD1		2.09	2.63
NCF1			-2.62
NCF1B			-3.57
NCF1C			-3.3
NECAB2			3.48
NEK6			-2.68
NELL2			-2.26
NEU1			2.03
NEURL1		3.16
NEURL1B	-2.21		-2.47
NFASC			-2.36
NFATC2		2.83
NFE2L3			-3.36
NGFR	-2.43
NHS			-3.29
NKAIN1			-3.23
NKAIN2			-3.19
NMRAL1P1	4.0		3.77
NOCT			2.27
NOG	-2.42		-2.11
NOS3		2.34	3.21
NOX1			-3.69
NOXA1			-2.14
NPTX1		2.83
NQO1	2.23		2.46
NR1D1		2.92	2.13
NR4A1			2.18
NR4A3		2.3
NRCAM		2.32	2.21
NREP	-2.16		-2.33
NRG1			-2.04
NRP2			-2.05
NTN1			-2.32
NTRK2	-2.62		-4.59
NUDT18			-2.98
NUDT6			-2.18
NUDT8			-2.23
NYNRIN			-2.61
OAS1			-2.45
OAS2	-2.61		-4.16
OAS3	-2.55		-3.47
OASL			-2.24
ODF3B	-2.75		-4.52
OLFM4	-2.24		-2.08
OLFML2A	-2.05		-3.23
OSCAR		2.97
OSER1-AS1			2.31
OSGIN1	3.37		5.03
OSGIN2			2.13
OTOP2			-4.91
OTOP3	-2.35		-4.93
OTUB2		2.12
OTUD3			2.15
P2RY2			-2.14
P2RY6			-2.52
P3H3			-2.47
PALM			-2.39
PALMD	-2.7		-4.2
PANX2			2.08
PAPLN			-3.65
PAQR4			-2.36
PARD6B			2.19
PARP10			-2.24
PARP9			-2.21
PAX5		2.74
PBX1			-2.07
PCDH7			-2.74
PCDHGA10			-3.81
PCDHGA4			-2.41
PCED1B			-3.77
PCNPP3		2.23
PCSK9			-3.35
PDCD1LG2			-3.39
PDE9A			-2.03
PDK4	2.49		3.63
PDZK1IP1	-2.42		-3.14
PEX10			-2.43
PEX11G			-3.28
PGF			3.12
PGLYRP4			-2.24
PHACTR3			-2.41
PHB2			-2.06
PI4K2B			-2.18
PIF1			-2.19
PIWIL1	-2.17		-3.19
PLA2G4E			-4.41
PLAC8			-2.19
PLCH2			-2.69
PLEKHG4			-2.22
PLIN2			2.7
PLLP			-2.19
PLSCR1			-2.08
PLXNA1			-2.3
PNMA2	-2.12	2.35
POGLUT1			-2.29
POU2F2			-2.0
POU3F1	-2.16
PP14571			-3.45
PPARGC1B			-2.69
PPP1R14A	-3.24		-2.64
PPP1R15A			3.12
PQLC3			-2.57
PRDM1		2.19	2.19
PRICKLE1			-2.24
PRKAR2B			-2.0
PRKCDBP			-2.46
PRKCQ-AS1			-2.13
PRODH	-3.06		-4.74
PROX1		2.39
PRRX2	-2.43		-4.1
PRSS12			-3.03
PSG8			3.72
PSMB9			-2.93
PSTPIP1			-4.46
PTCH2			2.34
PTGR1	2.42		2.97
PTK7			-2.03
PTPRQ		-2.12	-3.95
PTX3	-2.61
PYCARD			-2.2
PYCARD-AS1			-3.92
PYCRL			-3.94
PYGM			2.52
RAB26			-2.27
RAB3B		2.19	2.6
RAB7B			-3.52
RABL2A			-2.37
RABL2B			-2.35
RAMP2			-3.35
RAPGEFL1			-2.42
RASD1			2.25
RASGRP3		2.37
RASSF10			-3.32
RBM43			-2.1
RBMS3			-2.82
RCCD1			-2.01
RHOXF1-AS1			-3.08
RIBC2			-2.42
RIT1			2.14
RNASE1			-2.1
RNASE7		3.52
RND1			2.41
RNF152	-2.1		-2.03
RNF207			-2.13
RNF224			2.26
RNF39			2.42
RP1-27K12.2	4.8		3.94
RP1-313L4.3			4.11
RP1-89D4.1			3.98
RP11-10L12.4			2.35
RP11-114H23.1		2.58
RP11-114H23.2		2.88
RP11-1334A24.5			2.15
RP11-187C18.3			-2.87
RP11-20I23.5			3.42
RP11-216L13.19	2.34		3.52
RP11-24F11.2		2.57	3.41
RP11-259N19.1			-3.78
RP11-26J3.1			4.47
RP11-273G15.2			-2.96
RP11-277P12.20			-2.61
RP11-288H12.3			2.43
RP11-298I3.4			-3.06
RP11-2B6.3			2.48
RP11-30P6.6		2.12	2.75
RP11-357H14.17			-2.41
RP11-380J14.1	-2.0		-2.47
RP11-384L8.1			3.43
RP11-395G23.3			2.16
RP11-400K9.4			-2.76
RP11-400N13.2			-2.28
RP11-426C22.6		3.35
RP11-434H6.6			2.39
RP11-434I12.3		2.35
RP11-456P18.2			2.99
RP11-467J12.4			-2.91
RP11-467L13.7		2.25	3.17
RP11-494M8.4			-3.67
RP11-532F6.3			-4.22
RP11-54A9.1			2.04
RP11-589P10.5			2.7
RP11-59C5.3			3.09
RP11-59D5__B.2		2.78	3.03
RP11-616M22.7			3.69
RP11-676J12.7		3.15	2.63
RP11-680F8.1	-2.45		-2.87
RP11-723O4.2			3.26
RP11-74J13.8			2.54
RP11-767N6.2			2.91
RP11-800A3.4			-2.41
RP11-804N13.1		4.85
RP11-810P12.7			4.1
RP11-818F20.5			4.08
RP11-832A4.7			-2.83
RP11-874J12.4			3.08
RP13-143G15.4		5.53
RP13-463N16.6			-2.48
RP3-393E18.2			4.36
RP4-568C11.4			2.25
RP4-756G23.5		3.89
RP4-794I6.4			-2.36
RP5-1142A6.10			2.12
RPL13AP20		2.47	2.36
RPLP0P2		2.66	2.89
RPSAP52			-3.11
RRAD		2.88	2.07
RRAGD		2.47	2.55
RRS1			-2.09
RSAD2			-2.79
RTEL1-TNFRSF6B			-2.2
RTN4IP1			-2.05
RTP4			-3.04
RUSC2			2.18
S100A3			-3.26
S100A7			-2.2
S1PR5			-2.28
SAMD9L	-2.52		-3.32
SAMHD1	-2.45		-2.35
SBK3			3.3
SCG5		2.52
SCN5A			3.37
SDCBP2-AS1			-2.37
SDPR			-2.51
SELL	-2.74		-3.28
SELP	-3.38		-4.09
SEMA4D			-2.41
SEPT6			-2.55
SERPINB13			-3.71
SERPINB2		2.24
SERPINB3			-3.67
SERPINB4	-2.44		-3.77
SERTAD1			2.56
SESN2			2.07
SFXN2			-3.68
SH2D5		2.3
SH3PXD2A-AS1			-2.01
SH3RF2			-2.24
SHISA3	-2.55	-2.27	-5.29
SHROOM2			-3.27
SIDT1			-2.43
SLAMF7		3.43	2.53
SLC16A6		2.37
SLC16A9			-2.31
SLC19A1			-2.63
SLC1A3			-2.28
SLC22A1			2.48
SLC25A25			2.04
SLC25A45			2.16
SLC26A11	3.01		3.92
SLC2A10			-2.51
SLC2A12			-2.24
SLC34A3	2.93		3.47
SLC38A4	-2.38		-2.43
SLC5A12			-2.57
SLC5A5	-3.58		-8.99
SLC6A14			-3.48
SLC6A20	-2.2		-2.13
SLC7A11	2.38
SLC7A2			-2.28
SLC7A4			-2.11
SLC9A3		3.24
SLCO2A1	-2.48
SLITRK6			-3.42
SMAD6			-2.45
SMC1B			-2.06
SMYD2			-2.02
SNAI1			3.23
SNCA	-2.54
SNCAIP			-3.68
SNORA14B	2.94		3.77
SNORA70		2.7
SNORA81			3.33
SNORD14E			2.74
SNORD3A	2.79		4.73
SOCS2	-2.24		-2.35
SORBS2			-2.86
SOX2			-3.24
SOX21			-2.89
SOX7			-2.13
SOX8		2.23
SP2-AS1			-2.78
SPAG16			-2.38
SPANXC			2.43
SPC24			-2.4
SPDEF			-3.13
SPDYA			3.02
SPINK5	-3.56	-2.91	-5.95
SPRR2F	-3.86		-4.11
SPRY4			2.13
SPTLC3			-2.99
SPTSSB	-2.0
SPX		3.95
SQSTM1	2.01		2.41
SREBF1			-2.01
SRGAP3			-2.21
SRXN1			2.39
SSPN			-3.02
ST6GAL1			-2.61
ST6GALNAC1			-2.89
ST6GALNAC2			-3.63
ST7-AS1			-3.13
STARD5	-2.02
STAT1			-2.17
STEAP4			-2.39
STK33			-2.17
STOML1			-2.05
STX11			2.21
STX1B			-2.36
STX3			2.46
SUCLG2			-2.91
SUN3			3.68
SUSD3			-2.89
SUSD4			-2.66
SYCE2			-3.45
SYNPO			-2.54
SYT12			-2.26
SYT8	-2.46		-5.13
SZT2-AS1			-3.11
TCAP			3.44
TCEA3			-2.05
TCF7L1			-2.49
TCTN2			-2.77
TEK			-3.06
TENM1			-3.72
TENM2	-5.88		-5.31
TENM4			-2.15
TERT			-3.74
TGFB1I1			-2.02
TGFB2	-2.15		-3.87
THBD			-2.6
THBS2	-2.77	2.34
THBS3			-2.3
THEM6			-2.2
THSD7A		2.41
TIGD5			-2.26
TINCR			3.04
TKFC			-2.67
TLR3			-4.27
TM4SF19			3.3
TMCO6			-2.11
TMEM129			-2.89
TMEM136			-2.21
TMEM200B			-2.62
TMEM223			-2.02
TMEM231			-2.25
TMEM45A			-2.03
TMEM80		2.09
TMEM81			2.16
TMIE			-2.06
TMPO-AS1			-2.37
TMPRSS11E		2.47
TMTC4			-3.62
TNFAIP3			-2.32
TNFAIP8L1			-2.16
TNFRSF10D			3.19
TNFSF10			-3.2
TNFSF18		2.43
TNFSF9			2.02
TNIP3			-3.23
TNNI2	-2.25		-5.33
TNNT3			-6.98
TP53INP1			2.14
TP53INP2			2.28
TP63			-2.15
TPRG1			-2.42
TRABD2A			-2.18
TRAPPC6A			-2.84
TRIB3		2.39	2.85
TRIM14			-2.98
TRIM16L	2.26		2.01
TRIM22	-2.85		-4.6
TRIM65			-3.16
TRIM66			-2.51
TRIM7			-2.01
TRIML2			3.07
TRIOBP			-2.06
TRPV3		3.62	3.7
TSPAN2	-3.16		-4.05
TSPYL2			3.58
TTC12			-2.19
TUBGCP5			-2.46
TUSC3	3.4		4.34
TXNIP		2.07
TXNRD1	2.17		2.54
TXNRD3			-2.16
TYMP	-2.22		-3.62
TYSND1			-2.22
UBA7			-2.93
UBE2D1			2.0
UBE2L6			-2.67
UCKL1-AS1			3.33
UFSP1			-2.94
UGDH	2.37		2.46
UGT1A10			-2.44
ULBP1		2.16
UNC93B1			-2.3
UPP1			2.14
USH1G			-4.15
USP18	-3.28		-3.89
VASH1			-4.4
VCAN		2.09
VEGFC	-2.27		-2.54
VEPH1			-3.44
VIM	-2.71		-2.21
VIP		4.96
VSTM5			-3.52
VWA2	-2.06		-3.66
VWCE			2.5
WBSCR27			-2.05
WFDC3			2.09
WNT10A			-3.3
WNT10B	-2.03		-3.04
WNT4			-3.55
WSCD1		2.28
XAF1	-2.2		-3.75
XDH			-2.33
XXYLT1			-2.0
YPEL3			2.04
ZBP1	-4.2		-5.28
ZBTB12			-2.96
ZBTB32	-2.02		-5.31
ZDHHC1			-2.49
ZDHHC11			2.31
ZFAND2A			2.85
ZFHX2			2.41
ZFPM2-AS1			2.2
ZFYVE1			2.49
ZMIZ1-AS1			-3.63
ZMYM3			-2.26
ZNF165			2.12
ZNF292			2.21
ZNF362			-2.63
ZNF382	2.5		3.46
ZNF442			2.77
ZNF488		-2.14	-3.23
ZNF512B			-2.09
ZNF575			-2.82
ZNF783			-2.2
ZNF844			2.91
ZPLD1		2.38
ZSCAN12P1		2.31	2.83
ZSCAN31	2.01		2.03
