## Supplementary Table 4 for "PGM3 inhibition rewires RUVBL2-dependent DNA repair and induces a BRCAness-like state in pancreatic cancer cells"

### Sheet: Signature_all_genes
List of the 275 DEGs shared in COMBO between MIAPaCa-2 and BxPC3 cells
Gene	MIAPaCa-2_log₂FC	BXPC3_log₂FC
7SK	4.28	4.71
ABCA6	-4.41	-3.34
ABCA8	-3.56	-2.78
ABHD4	2.15	2.88
AC008982.2	2.13	2.41
AC009948.5	-2.11	-3.02
AC010642.1	3.31	2.6
AC074212.5	-4.03	-2.36
AC084219.4	2.17	2.3
ACCS	-3.62	-3.51
ADGRA2	-3.05	-3.73
ADM	3.5	2.52
ADORA1	-2.83	-2.83
AKAP7	-2.54	-3.05
ALOXE3	3.27	2.51
ANKRD37	2.35	2.2
ANO1	-2.28	-2.33
AOC2	3.49	3.74
AOC3	3.51	3.7
AP001596.6	3.12	3.72
APLN	-2.9	-3.03
ARC	7.02	3.66
ARPIN	-4.34	-2.81
ASB9	-3.28	-3.55
ASIC1	-3.2	-3.26
ATF3	5.81	3.11
ATP2A1-AS1	-3	-2.86
B9D1	-2.35	-2.59
BCL6	2.88	2.58
C16ORF74	-2.4	-2.08
C1QTNF6	-2.49	-2.66
C1RL	-2.75	-2.76
C7ORF61	4.36	3.06
CA13	2.73	-2.44
CARF	-2.13	-2.02
CASC10	-2.16	-3.04
CASS4	6.14	6.25
CAV1	-2.07	-3.19
CCDC113	-2.34	-2.43
CCDC78	-4.16	-2.67
CDCA7	-2.85	-3.67
CDH5	-4.4	-3.21
CHDH	-3.75	-2.56
CLDN6	6.6	4.16
COL5A1	-2.6	-2.26
COX18	-2.4	-2.2
CPEB4	3.53	3.08
CREBRF	2.09	2.47
CSRNP1	3.91	2.45
CSRNP2	3.36	2.13
CTB-119C2.1	4.6	3.02
CTD-2006C1.2	2.75	2.08
CTD-2033A16.3	4.03	2.29
CTD-2270P14.2	3.88	3.03
CTD-2639E6.9	5.03	3.9
CTDSP1	-2.79	-2.22
CTGF	4.27	2.6
CXCL1	-2.69	-5.53
CXCL8	2.52	-2.91
CXCR4	3.12	4.72
D2HGDH	-3.15	-3.18
DDIT3	5.24	3.89
DDX60	-2.2	-2.61
DLK2	-3.14	-4.71
DNAH3	-3.01	-3.11
DNAH5	-2.55	-2.33
DNAJA4	2.74	2.84
DNAJB1	2.34	2.64
DNAJB4	3.84	2.97
DPY19L2P2	-2.13	-2.95
DUSP5	3.59	2.03
E2F5	-2.32	-2.37
F2R	-2.63	-2.54
FAM127C	-2.98	-2.17
FAM169A	-2.85	-2.11
FAM175A	-3.41	-2.7
FAM201A	-2.08	-3.22
FAM214A	2.19	2.33
FAM46C	5.44	3.56
FAM86C1	-2.37	-2.84
FAM86C2P	-2.99	-4.7
FAM86JP	-2.21	-3.82
FANCF	-2.32	-2.35
FBXO30	2.05	2.12
FBXO4	-2.09	-2.67
FBXW10	5.69	3.79
FGF18	2.31	2.49
FJX1	-2.57	-2.7
FLCN	2.34	2.01
FTL	2.32	3.01
FTLP3	2.59	3.03
GABARAPL1	3.88	2.19
GADD45B	3.85	3.06
GADD45G	5.35	3.64
GALK1	-2.34	-2.42
GAS1	-4.95	-3.08
GATA2	2.62	2.02
GBAS	-2.73	-3.1
GCLC	2.25	2.54
GGACT	-3.3	-5.44
GLB1L	-2.1	-3.11
GLI2	-3.29	-2.33
GNAL	2.2	3.03
GZMM	4.43	5.65
H6PD	-3.45	-3.07
HEXDC	-2.45	-2.92
HFE	-3.14	-3.09
HGSNAT	-2.13	-2.95
HMOX1	4.56	7.15
HOXB13	-2	-3.01
HPDL	-2.66	-3.36
HSPA1A	3.97	3.45
HSPA1B	3.98	3.41
HSPA1L	4.4	3.32
HSPA6	4.67	6.36
IAH1	-2.38	-2.31
ID2	3.4	4
IFIH1	-2.26	-2.65
IFIT1	-2.35	-3.6
IFITM2	-2.09	-2.39
IFT172	-2.23	-2.45
IKZF2	-4.55	-2.11
IL6R	3.17	3.39
IMPACT	-3.43	-2.7
IMPDH1P10	8.01	2.68
IRAK1BP1	-3.28	-2.3
JMJD6	2.22	2.54
JPH2	-2.28	-3.26
KB-1732A1.1	4.13	-2.83
KBTBD8	2.84	2.18
KCNQ1OT1	2.3	2.02
KDELC2	-2.31	-2.52
KIF17	2.85	2.62
KLHL13	-2.75	-4.48
KREMEN2	-2.48	-2.09
KRT13	-3.15	-2.92
KRT19	-2.44	-2.05
LENG9	-2.79	-2.71
LINC01564	5.94	4.73
LRRC34	-2.35	-2.76
LSMEM1	3.89	3.31
LUCAT1	4.29	4.35
LURAP1L-AS1	5.15	2.57
MAFA	3.02	2.98
MAFB	5.6	3.28
MAGEE1	-2.67	-2.07
MAMDC4	-5.29	-4.36
MAP10	-2.78	-3.19
MAP1LC3B	3.3	2.21
MBLAC2	-2.79	-2.36
MEX3B	2.16	2.33
MFSD3	-2.65	-2.82
MIR22HG	3.13	2.78
MIR29A	2.49	3.39
MIR616	8.63	5.34
MMACHC	-2.04	-2.43
MNX1-AS1	-2.51	-2.82
MOSPD1	2.19	2.24
MSX1	2.6	2.24
MT-TW	4.1	5.15
MUC1	-3.78	-2.45
MVB12B	-2.67	-2.41
MXD1	3.08	2.06
NATD1	3.76	2.63
NEU1	2.16	2.03
NEURL1B	-2.04	-2.47
NFE2L3	-2.8	-3.36
NMRAL1P1	6.51	3.77
NOCT	2.43	2.27
NOG	-3.18	-2.11
NOXA1	-3.8	-2.14
NR1D1	2.06	2.13
NR4A1	3.87	2.18
NUDT18	-2.69	-2.98
OASL	-2.7	-2.24
OSER1-AS1	3.66	2.31
OSGIN1	5.94	5.03
P3H3	-2.13	-2.47
PANX2	2.47	2.08
PAQR4	-4.11	-2.36
PDE9A	-2.36	-2.03
PGF	3.75	3.12
POGLUT1	-2.08	-2.29
PPARGC1B	-3.27	-2.69
PPP1R14A	-3.19	-2.64
PPP1R15A	4.43	3.12
PQLC3	-2.33	-2.57
PRKCDBP	-2.03	-2.46
PRODH	-3.73	-4.74
PYCARD-AS1	4.93	-3.92
PYCRL	-2.71	-3.94
PYGM	2.87	2.52
RASD1	5.2	2.25
RBM43	-4.63	-2.1
RND1	4.19	2.41
RNF152	3.32	-2.03
RNF207	-3.57	-2.13
RP1-27K12.2	3.72	3.94
RP1-313L4.3	3.78	4.11
RP11-10L12.4	2.85	2.35
RP11-2B6.3	3.43	2.48
RP11-30P6.6	3.18	2.75
RP11-357H14.17	-2.08	-2.41
RP11-434H6.6	4.33	2.39
RP11-456P18.2	2.96	2.99
RP11-589P10.5	3.13	2.7
RP11-59C5.3	3.96	3.09
RP11-676J12.7	2.94	2.63
RP11-810P12.7	4	4.1
RP11-818F20.5	3.8	4.08
RP11-874J12.4	3.88	3.08
RP3-393E18.2	4.33	4.36
RPL13AP20	2.26	2.36
RRAD	5.59	2.07
RTEL1-TNFRSF6B	-3.45	-2.2
SDPR	-2.76	-2.51
SERTAD1	4.17	2.56
SESN2	3.55	2.07
SFXN2	-2.97	-3.68
SLC16A9	-2.14	-2.31
SLC19A1	-3.01	-2.63
SLC22A1	3.15	2.48
SLC25A25	3.2	2.04
SLC38A4	-2.76	-2.43
SLC7A2	-2.8	-2.28
SNAI1	5.21	3.23
SNORA14B	3.19	3.77
SNORD3A	2.95	4.73
SPAG16	-2.17	-2.38
SQSTM1	2.43	2.41
SREBF1	-2.52	-2.01
SRXN1	3.37	2.39
SSPN	-3.29	-3.02
ST6GAL1	-2.88	-2.61
ST6GALNAC2	-2.68	-3.63
STX3	2.7	2.46
SUCLG2	-2.37	-2.91
SZT2-AS1	-3.22	-3.11
TCAP	2.38	3.44
TERT	-2.56	-3.74
THBS3	-2.11	-2.3
TINCR	2	3.04
TM4SF19	3.05	3.3
TMCO6	-2.51	-2.11
TMEM231	-2.19	-2.25
TMEM81	2.59	2.16
TMTC4	-3.8	-3.62
TNFRSF10D	4.21	3.19
TNFSF10	-5.72	-3.2
TNFSF9	7.21	2.02
TP53INP2	3.28	2.28
TRIB3	3.15	2.85
TRIM16L	4.04	2.01
TRIM65	-3.35	-3.16
TRIM66	-2.37	-2.51
TSPYL2	2.66	3.58
TTC12	-3.34	-2.19
TUBGCP5	-2.09	-2.46
TXNRD3	-2.19	-2.16
UNC93B1	-2.18	-2.3
UPP1	2.57	2.14
VASH1	-3.15	-4.4
XDH	-3.04	-2.33
XXYLT1	-2.79	-2
ZBTB12	-2.94	-2.96
ZFAND2A	4.67	2.85
ZFYVE1	2.57	2.49
ZMYM3	-2.64	-2.26
ZNF165	2.1	2.12
ZNF362	-2.49	-2.63
ZNF382	2.6	3.46
ZNF442	2.69	2.77
ZNF488	-2.74	-3.23
ZNF512B	-2.62	-2.09
ZNF575	-3.87	-2.82

### Sheet: Summary
Category	Count
Concordant	270
Opposite	5
