## Supplementary Table 5 for "PGM3 inhibition rewires RUVBL2-dependent DNA repair and induces a BRCAness-like state in pancreatic cancer cells"

### Sheet: Supplementary Table 5
DNA damage-related differentially expressed genes in MIAPaCa-2 cells following FR054, GEM or combined treatment (320 genes)
GeneName	MIAPaCa GEM (MG) vs MIAPaCa CTRL	MIAPaCa FR054 (MF) vs MIAPaCa CTRL	MIAPaCa FRO54-GEM (MFG) vs MIAPACA CTRL
TNFSF10	-3.87		-5.72
ALDH1L1	-2.7		-5.2
MEIS1		-4.01	-4.99
GAS1	-3.24		-4.95
CD207			-4.93
GNB3	-2.64	-2.01	-4.45
GPR37L1	-4.33		-4.4
SORL1			-3.98
IKBKE	-3.17		-3.9
IGFBP5	-3.81		-3.87
CACNA1A	-3.47		-3.83
BDNF			-3.72
CX3CL1	-4.62		-3.71
CIITA			-3.56
COL13A1	-2.46		-3.41
SLC6A12	-2.53		-3.27
GRIP2	-2.26		-3.11
CAMK2B	-2.53		-3.03
SLC19A1			-3.01
NPAS2			-2.85
MSH5	-3.14		-2.79
MAP3K5			-2.77
COL1A2	-3.79		-2.77
SULT1A1	-2.36		-2.74
NFATC2	-2.91		-2.7
CXCL1			-2.69
ST6GALNAC2	-2.95		-2.68
SEMA3D	-2.87		-2.66
DBP	-2.41		-2.59
TARBP1			-2.56
ALDH5A1	-2.24		-2.5
CDX2			-2.48
TTC39A	-2.48		-2.47
ARL4C			-2.42
GNE	-2.26		-2.39
PTPRZ1			-2.38
SUCLG2			-2.37
DSC2	-2.03		-2.37
LTBP1	-2.88		-2.37
IFIT1	-2.44		-2.35
EPM2A			-2.35
ERBB3	-2.64		-2.34
E2F5			-2.32
IFIH1	-2.22		-2.26
JRK			-2.24
PGM1			-2.23
DDX60	-2.26		-2.2
CEBPD			-2.19
COL3A1	-2.63		-2.19
SCN8A			-2.18
USP13			-2.17
ATP2B4	-2.1		-2.13
LAMB1	-2.37		-2.12
ICA1	-2.3		-2.12
RNFT2			-2.11
SFI1	-2.49		-2.09
GPLD1	-2.56		-2.09
PFAS			-2.08
CAV1			-2.07
CLDN1			-2.06
PODXL			-2.05
NSUN5P1	-2.06		-2.05
KCNMA1			-2.04
MTR			-2.02
CSF3		2.17	-2.01
MMP3		2.39	2
DUSP2	2.35		2.01
RNF19B			2.01
CD22		2.09	2.01
BTG1	2.09		2.02
SDF2			2.02
MLLT11			2.03
BACH1			2.03
MEF2D			2.04
HLA-E			2.06
NR1D1	2.37		2.06
GCH1		2.45	2.09
PLK3			2.09
CCNG2			2.1
ZNF165			2.1
ACVR2A			2.11
KALRN		2.5	2.11
MAFG	2.01		2.12
TUFT1			2.15
BAG1	2.18		2.15
NEU1			2.16
CEACAM1		4.34	2.16
TOB1	2.16		2.17
DUSP1	2.16		2.18
CHMP1B			2.18
RASSF1	2.07		2.19
FAM43A	2.22		2.2
TRAPPC2B			2.21
JMJD6	2.18		2.22
PPP2CB	2.07		2.22
DUSP8			2.25
ITPKC			2.25
EPHX1			2.27
PHKG1	2.36		2.27
PLXDC1			2.27
DNAJB2			2.28
SDC2		2.46	2.28
CBR3			2.29
ZNF296	2.28		2.29
IFFO1	2.04		2.29
NXF1	2.01		2.3
EGR2	3.24	4.25	2.31
FGF18			2.31
MARCKSL1			2.31
SAP18			2.32
LCP1	2.1		2.32
FLCN			2.34
DNAJB1	2.15		2.34
IL1RL1			2.36
PEA15			2.36
MOAP1			2.37
HBP1			2.37
GPR3			2.37
ATP6V1D			2.39
VPS37B	2.32		2.39
ZNF503			2.39
SQSTM1	2.32		2.43
DOK4			2.43
ESRP2			2.44
SPON2			2.44
ELL2			2.47
SELPLG		2.6	2.47
SPAG1			2.48
STX11		4.32	2.49
ZFP36			2.5
ALDH2	2.46		2.52
RDH10			2.53
IER3		2.73	2.54
ZNF263	2.29		2.55
YPEL5			2.55
UPP1	2.67		2.57
HIST1H2BC		2.68	2.59
ITGA2B			2.6
MSX1	2.41		2.6
CHAC1	2.72		2.61
GATA2	2.46		2.62
ST14	2.57		2.63
PHLDA2			2.65
CEBPB	3.03		2.65
HERPUD1	2.7		2.65
TSPYL2			2.66
KCTD11			2.67
POLR2A	2.52		2.68
MICB			2.7
STX3			2.7
AQP3			2.72
GNA15			2.74
NFKBIZ			2.77
ADAMTS4		3.55	2.77
LRRC8A			2.81
HIST1H2BF		3.43	2.82
BPGM			2.83
JUNB		2.11	2.84
KIF17	2.42		2.85
SMPD1		2.13	2.88
GADD45A	2.59		2.89
KLF5	2.11	2.39	2.91
KLF10	2.65		2.92
TUBA4A		2.69	2.99
SLC9A1	2.3		2.99
DNAJB9			3.04
GTF2B	2.51		3.07
MXD1	2.52		3.08
PMEL		5.23	3.08
CA2		2.17	3.08
HIST1H2AI		3.07	3.09
RHOB	2.24		3.11
SERPINB2			3.11
CXCR4		3.85	3.12
CBX4	2.68		3.14
BRD2	3.04		3.15
IL6R	2.12		3.17
SLC25A25	2.51		3.2
CREM	2.27		3.21
HIST1H3H		2.61	3.23
ALOXE3			3.27
TP53INP2			3.28
PCDH9			3.3
MAP1LC3B	2.73		3.3
FOXJ1		2.52	3.35
SHISA2	2.56	2.46	3.35
CSRNP2	2.5		3.36
ID2	2.83		3.4
IFI30			3.43
TNFRSF18			3.46
AOC2	3.32		3.49
ADM	2.57	2.32	3.5
GLA	2.88		3.52
CPEB4	2.68		3.53
SESN2	3.57		3.55
MYO1A	3.44		3.55
EFNB2	2.86		3.58
DUSP5	3.06	2.28	3.59
IER5	3.23		3.67
TFPI2		5	3.67
CD79A	3.94		3.69
PGF	3.75		3.75
SRMS			3.79
IL2RG	4.71		3.8
LTA	4.09		3.81
SYK			3.81
PIWIL2	4.89		3.84
GADD45B	3.67		3.85
DLX2	2.86	2.05	3.86
VASN	3.2	3.29	3.86
NR4A1	2.08	4.37	3.87
GABARAPL1	3.13		3.88
MPP4	3.79		3.95
HSPA1A	3.85		3.97
AOX1	3.26		3.98
MAFF	3.34		4
HIST1H2BJ	2.65	3.25	4.01
PMAIP1	3.42		4.04
THBS1	4.8		4.04
SAT1	3.56		4.08
APOE	4.01		4.19
TNFRSF10D	3.56		4.21
HIST1H2BN	2.85	2.63	4.25
PLEKHO2	3.26		4.27
CTGF	3.1		4.27
POU5F1			4.28
OVOL1	3.27		4.29
GPX3	2.74	3.52	4.33
PPP1R15A	3.76		4.43
CYP2C18			4.47
RGS2	3.8	2.17	4.54
HMOX1	5.34	3.01	4.56
EGR1	4.51	2.93	4.67
ZFAND2A	4.39		4.67
STXBP2	3.53	2.7	4.68
HBEGF	3.77	2.38	4.71
KIAA1324	3.9		4.77
HIST2H2AA3			4.96
DDIT3	4.83		5.24
RRAD	4.81	3.85	5.59
MAFB	4.3	2.01	5.6
ATF3	5.63	3.13	5.81
OSGIN1	5.97		5.94
BTK	5.41		6.17
ZNF804A			6.18
FOS	5.91	3.75	6.4
PNMT	5.06		6.8
CDKN1A	4.77	4.41	6.82
ARC	5.31	4.03	7.02
GAL3ST1	6.37	4.81	7.07
FOSB	5.59	4.24	7.19
TNFSF9	5.84	3.47	7.21
GEM		2.24
NR4A2		2.03
OAS2		2.1
QPCT		2.04
TGFB1		2.22
CASP1		2.09
CDA	-2.22
DNAJA1	2.08
ECM1		2.29
ISG20		3.04
LY6G6C	2.74
PLD1	-3.1
BHLHE40		2.3
CKS2	2.2
BIRC3		2.52
GDF15	2.83
RELB		2
CDK18	-3.15
CMPK2		2.73
FOSL1	2.44
HAP1		3.07
IFIT3		2.02
KLHL10	-2.43
MXD3	-2.06
N4BP2L1		2.65
NPTX1		3.11
OAS3	-2.68	2.24
PSMB9	-2.21
PTHLH		2.02
PTPRVP	-5.02
RSAD2		2.99
S100A3		2.59
SH3BGRL2		2.33
TMEM140		2.73
TMOD1		2.44
UBA7		2.04
UTRN	-2.6
ADAM19	-2.32
ATF4	2.05
FBXW4P1	2
FLT1		3.27
GSR	2
IRF8		4.42
LDHB	2.38
PAX2	-2.13
PTPN7		5.42
SLC7A5	2.03
SNX15	-2.2
TNF	-2.1
TNK1		2.16
WAS		2.06
SAA1		2.4
CST6	4.37
LCN2		2.52
SAA2	3.86	4.73
SPRR2D	3
CD83		2.99
HLA-DPA1		2.68
COL1A1	-2.32
FBLN5		2.09
ITGB3		3.18
MAGI2	-2.71
NRP1	-3.02
RBPMS		2.68
SLC22A18	-2.34
DLG4	-2.23
EPCAM	2.32
SHOX2	-2.2
