## Supplementary Table 8 for "PGM3 inhibition rewires RUVBL2-dependent DNA repair and induces a BRCAness-like state in pancreatic cancer cells"

### Sheet: Supplementary Table 2a
Computational analysis of RUVBL1-RUVBL2 complex stability and ATP-Mg binding following modification of RUVBL2 Thr81
Rosetta scores	Non glycosylated	glycosylated (T81-O-GlcNAc)
total_score	0	0
complex_normalized	1.853	-2.662
dG_cross	0	0
dG_cross/dSASAx100	0	0
dG_separated	-655.032	-958.877
dG_separated/dSASAx100	-1.807	-2.531
dSASA_hphobic	20584.7	20740.6
dSASA_int	36257.6	37885.4
dSASA_polar	15672.8	17144.7
delta_unsatHbonds	199	204
hbond_E_fraction	0.219	0.228
hbonds_int	175	199
nres_all	1977	1980
nres_int	1182	1198
packstat	0.502	0.479
per_residue_energy_int	2.011	-2.562
sc_value	0.654	0.643
side1_normalized	2.255	-2.45
side1_score	1375.3	-1433.5
side2_normalized	1.751	-2.669
side2_score	1001.32	-1636.03
Supplementary Table 8a. Computational analysis of RUVBL1-RUVBL2 complex stability and ATP-Mg binding following O-GlcNAcylation of RVBL2 Thr81. Results obtained from the Rosetta 'InterfaceAnalyzer' tool. Energy terms obtained from InterfaceAnalyzer app: complex_normalized indicates the average energy of a residue in the entire complex; dG_separated, reported in bold characters, indicates the chang…

### Sheet: Supplementary Table 2b
Supplementary Table 2b. AutoDock-based prediction of ATP-Mg binding to RUVBL2. ATP-Mg redocking/docking results for the non-glycosylated and Thr81-O-GlcNAcylated RUVBL1-RUVBL2 complexes. refRMS indicates the RMSD of the predicted ATP-Mg pose relative to the crystallographic reference pose. Binding energy corresponds to the AutoDock-predicted ligand-binding energy, with more negative values indica…
	Wild-type	glycosylated (T81-O-GlcNAc)
refRMS (Å)	0.89	1.38
Binding energy (kcal/mol)	-14.19	-14.47
Ki	39.75 pM	24.72 pM
