## Supplementary Table 9 for "PGM3 inhibition rewires RUVBL2-dependent DNA repair and induces a BRCAness-like state in pancreatic cancer cells"

### Sheet: Supplementary Table 9
Cell subtype annotation marker genes
Cell type	Markers
B lymphocyte	CD79A, IGHM, IGHG3, IGHA2
Endotelial cell	PECAM1, CLDN5, FLT1, RAMP2
Epithelial cell	EPCAM, KRT19, KRT18, CDH1
Fibroblast	DCN, THY1, COL1A1, COL1A2
Mast cell	KIT, MS4A2, GATA2
Myeloid cell	LYZ, MARCO, CD68, FCGR3A
NK cell	NKG7, GNLY, NCAM1, KLRD1
T lymphocyte	CD3D, CD3E, CD3G, TRAC
Other stroma	ACTA2, DES, MCAM, PLP1, S100B, MPZ
Endocrine	INS, CHGA, IAPP, GCG, SST, PPY
Acinar	PRSS1, CTRB1, CTRB2, REG1B, PNLIPRP1, PRSS3
Ductal	AMBP, CFTR, MMP7,MUC1, KRT19, KRT7, TSPAN8, SLPI
