## Supplementary Table 10 for "PGM3 inhibition rewires RUVBL2-dependent DNA repair and induces a BRCAness-like state in pancreatic cancer cells"

### Sheet: hallmark_dna_repair_geneset
Hallmark DNA repair
AAAS
ADA
ADCY6
ADRM1
AK1
AK3
APRT
ARL6IP1
BCAM
BCAP31
BOLA2
BRF2
MPC2
CANT1
CCNO
CDA
CETN2
CLP1
CMPK2
NELFB
COX17
CSTF3
DAD1
DCTN4
DDB1
DDB2
GSDME
DGCR8
DGUOK
DUT
EDF1
EIF1B
AGO4
ELL
ERCC1
ERCC2
ERCC3
ERCC4
ERCC5
ERCC8
FEN1
GMPR2
GPX4
GTF2A2
GTF2B
GTF2F1
GTF2H1
GTF2H3
GTF2H5
GTF3C5
GUK1
HCLS1
HPRT1
IMPDH2
ITPA
LIG1
MPG
MRPL40
NCBP2
NFX1
NME1
NME3
NME4
NPR2
NT5C
NT5C3A
NUDT21
NUDT9
PCNA
PDE4B
PDE6G
PNP
POLA1
POLA2
POLB
POLD1
POLD3
POLD4
POLE4
POLH
POLL
POLR1C
POLR1D
POLR2A
POLR2C
POLR2D
POLR2E
POLR2F
POLR2G
POLR2H
POLR2I
POLR2J
POLR2K
POLR3C
POLR3GL
POM121
PRIM1
RAD51
RAD52
RAE1
RALA
RBX1
NELFE
REV3L
RFC2
RFC3
RFC4
RFC5
RNMT
RPA2
RPA3
RRM2B
SAC3D1
SDCBP
SEC61A1
SF3A3
SMAD5
SNAPC4
SNAPC5
SRSF6
SSRP1
STX3
SUPT4H1
SUPT5H
SURF1
TAF10
TAF12
TAF13
TAF1C
TAF6
TAF9
TARBP2
ELOA
NELFCD
ALYREF
TK2
TMED2
TP53
TSG101
TYMS
UMPS
UPF3B
USP11
VPS28
VPS37B
VPS37D
XPC
ZNF707
POLR1H
ZWINT
